# Genome-Wide Association Study Identifies Novel Genetic Variants Linked to Meropenem Resistance in *Klebsiella pneumoniae*

**DOI:** 10.64898/2026.11.24.768875

**Authors:** Ojas Bardiya, Anne Clatworthy, Josephine Bagnall, Christiaan Wijers, Vincenzo di Natale, Jack Shigeta, Noam Shoresh, Deborah Hung

## Abstract

Carbapenem-resistant Enterobacteriaceae have emerged as an urgent public health threat in recent years. Infections caused by carbapenem-resistant *Klebsiella pneumoniae* in particular are associated with high rates of mortality, especially in immunocompromised patients. Substantial carbapenem resistance remains unexplained in *K. pneumoniae* even after accounting for known resistance genes. To uncover unknown mechanisms associated with meropenem resistance, we performed a genome-wide association study (GWAS) in 1,705 *K. pneumoniae* clinical isolates with previously determined resistance profiles to meropenem . We conducted the GWAS by using an elastic net regression to control for genome-wide linkage disequilibrium and combined it with a conditional linear mixed model to control for the presence of genes known to confer carbapenem resistance. The resulting set of variants predicted to be associated with meropenem resistance mapped to genes broadly related to the plasticity of the genome. We developed a visualization tool integrating GWAS results with phenotypic data and polymorphic site information to aid in hypothesis generation, which allowed us to prioritize novel genomic candidates. Our results demonstrate the effectiveness of the combined approach in detecting novel genomic variants associated with meropenem resistance in *K. pneumoniae*, while controlling for strong bacterial population structure, to advance our understanding of the genetic basis of carbapenem resistance.
