## Supplementary Table 2 for "Genome-Wide Association Study Identifies Novel Genetic Variants Linked to Meropenem Resistance in *Klebsiella pneumoniae*"

seq_ID	Gene	af	lrt-pvalue	beta	log10lrt-pvalue
utg_1	OmpC	0.801	2.28e-43	-1.66	42.64206515299955
utg_2	OmpC	0.808	3.35e-43	-1.69	42.47495519296316
utg_3	OmpC	0.808	4.81e-43	-1.69	42.31785492362617
utg_4	OmpC	0.809	4.85e-42	-1.68	41.31425826139774
utg_5	OmpC	0.805	4.73e-41	-1.62	40.32513885926219
utg_6	OmpC	0.806	5.61e-41	-1.62	40.25103713874384
utg_7	OmpC	0.812	5e-40	-1.61	39.30102999566398
utg_8	OmpC	0.813	5.42e-39	-1.59	38.26600071346162
utg_9	OmpC	0.768	2.73e-34	-1.34	33.56383735295925
utg_10	OmpC	0.179	3.68e-33	1.54	32.43415218132648
utg_11	OmpC	0.769	6.49e-33	-1.32	32.18775530319963
utg_12	OmpC	0.171	5.73e-31	1.53	30.24184537803261
utg_13	hypothetical protein 100% identical to DUF550 domain containing protein	0.0727	4.78e-20	1.74	19.32057210338788
utg_14	hypothetical protein in Klebsiella	0.0475	8.29e-20	2.45	19.08144546944973
utg_15	hypothetical protein 100% identical to DUF550 domain containing protein	0.0686	8.92e-18	1.68	17.04963514562388
utg_16	not in our collection	0.0387	1.15e-15	-1.66	14.93930215964639
utg_17	intergenic region immediately downstream of a transposase	0.0504	1.58e-15	2.11	14.80134291304558
utg_18	immediately downstream of a transposase	0.068	2.81e-15	1.37	14.55129368009492
utg_19	umuC	0.214	3.09e-15	0.865	14.51004152057516
utg_20	unannotated intergenic region	0.0364	3.6e-15	-1.69	14.44369749923271
utg_21	umuC	0.215	3.99e-15	0.859	14.39902710431325
utg_22	umuC	0.215	3.99e-15	0.859	14.39902710431325
utg_23	umuC	0.215	5.81e-15	0.851	14.23582386760967
utg_24	unannotated intergenic region	0.034	5.81e-15	-1.74	14.23582386760967
utg_25	annotated as hypothetical but with 92% identity to MobQ family relaxase	0.0393	6.99e-15	-1.6	14.15552282425432
utg_26	umuC	0.216	7.71e-15	0.845	14.11294562194904
utg_27	annotated as hypothetical but with 92% identity to MobQ family relaxase	0.0399	8.81e-15	-1.58	14.05502409158795
utg_28	umuC	0.211	9.46e-15	0.859	14.02410886359821
utg_29	annotated as hypothetical but with 92% identity to MobQ family relaxase	0.0399	9.94e-15	-1.58	14.00261361560269
utg_30	annotated as hypothetical but with 92% identity to MobQ family relaxase	0.0399	1.06e-14	-1.57	13.97469413473523
utg_31	umuC	0.209	1.34e-14	0.858	13.87289520163519
utg_32	umuC	0.21	1.74e-14	0.852	13.7594507517174
utg_33	DUF3560 containing protein	0.177	3.44e-14	0.973	13.46344155742847
utg_34	DUF3560 containing protein	0.179	4.24e-14	0.959	13.37263414340727
utg_35	umuC	0.211	4.56e-14	0.836	13.34103515733556
utg_36	immediately downstream of a transposase	0.071	4.74e-14	1.28	13.32422165832591
utg_37	DUF3560 containing protein	0.177	4.96e-14	0.964	13.3045183235098
utg_38	OmpC	0.986	6.03e-14	-2.24	13.21968268785985
utg_39	umuC	0.213	6.78e-14	0.822	13.16877030613294
utg_40	umuC	0.214	8.86e-14	0.816	13.05256627811295
utg_41	intergenic between 2 hypothetical proteins	0.175	9.13e-14	0.962	13.0395292224657
utg_42	DUF3560 containing protein	0.175	9.49e-14	0.962	13.02273378757271
utg_43	DUF3560 containing protein	0.176	1.03e-13	0.959	12.98716277529483
utg_44	DUF3560 containing protein	0.178	1.1e-13	0.945	12.95860731484178
utg_45	umuC	0.212	1.25e-13	0.818	12.90308998699194
utg_46	annotated as hypothetical but 94% identical to type III restriction modification system endonuclease	0.0557	1.35e-13	-1.28	12.86966623150499
utg_47	annotated as hypothetical but 94% identical to type III restriction modification system endonuclease	0.0557	1.35e-13	-1.28	12.86966623150499
utg_48	DUF3560 containing protein	0.177	1.97e-13	0.948	12.70553377383841
utg_49	intergenic between 2 hypothetical proteins	0.174	2.79e-13	0.947	12.5543957967264
utg_50	umuC	0.208	2.8e-13	0.825	12.55284196865778
utg_51	not present in our collection	0.0123	1.13e-12	2.35	11.94692155651658
utg_52	upstream of hypothetical protein	0.0933	1.79e-12	0.937	11.74714696902011
utg_53	immediately downstream of a transposase	0.0768	1.98e-12	1.12	11.70333480973847
utg_54	umuC	0.219	2.15e-12	0.798	11.66756154008439
utg_55	immediately downstream of a transposase	0.0757	2.31e-12	1.13	11.63638802010786
utg_56	OmpC	0.987	2.65e-12	-2.17	11.57675412606319
utg_57	not present in our collection	0.0493	4.94e-12	1.41	11.30627305107635
utg_58	umuC	0.222	5.46e-12	0.775	11.26280735729526
utg_59	umuC	0.205	6.87e-12	0.776	11.16304326294045
utg_60	parC	0.528	7.19e-12	1.08	11.14327110961712
utg_61	hypothetical protein	0.0111	7.55e-12	2.37	11.12205304837081
utg_62	Duff 550 protein	0.0117	7.72e-12	2.32	11.11238269966426
utg_63	umuC	0.203	9.6e-12	0.774	11.01772876696043
utg_64	umuC	0.204	1.05e-11	0.77	10.97881070093006
utg_65	not present in our collection	0.0944	1.33e-11	1.04	10.87614835903291
utg_66	umuC	0.206	1.49e-11	0.757	10.82681373158772
utg_67	OmpC	0.985	1.79e-11	-1.97	10.74714696902011
utg_68	parC	0.46	2.28e-11	-0.975	10.64206515299955
utg_69	OmpC	0.974	2.37e-11	-1.47	10.6252516539899
utg_70	OmpC	0.988	2.39e-11	-2.2	10.62160209905186
utg_71	hypothetical protein 98% identical to anti-CBASS protein Acb1 family protein	0.0106	2.4e-11	2.38	10.61978875828839
utg_72	hypothetical protein 98% identical to anti-CBASS protein Acb1 family protein	0.0106	2.53e-11	2.38	10.59687947882418
utg_73	hypothetical protein 98% identical to terminase large subunit domain-containing protein	0.0106	2.53e-11	2.38	10.59687947882418
utg_74	hypothetical protein 98% identical to anti-CBASS protein Acb1 family protein	0.0106	2.53e-11	2.38	10.59687947882418
utg_75	hypothetical protein 98% identical to anti-CBASS protein Acb1 family protein	0.0106	2.53e-11	2.38	10.59687947882418
utg_76	hypothetical protein 98% identical to anti-CBASS protein Acb1 family protein	0.0106	2.53e-11	2.38	10.59687947882418
utg_77	QacEdelta1	0.0235	2.53e-11	1.71	10.59687947882418
utg_78	hypothetical protein 98% identical to terminase large subunit domain-containing protein	0.0106	2.53e-11	2.38	10.59687947882418
utg_79	OmpC	0.973	2.72e-11	-1.45	10.5654310959658
utg_80	located between two hypothetical proteins	0.407	2.72e-11	0.75	10.5654310959658
utg_81	OmpC	0.988	2.78e-11	-2.14	10.55595520408192
utg_82	umuC	0.208	2.86e-11	0.74	10.54363396687096
utg_83	Type I restriction-modification system	0.178	3.39e-11	0.846	10.46980030179692
utg_84	gyrA	0.442	3.66e-11	-0.904	10.43651891460559
utg_85	hypothetical but 98% identical to lytic transglycosylase domain-containing protein	0.0117	4.17e-11	2.22	10.37986394502624
utg_86	hypothetical protein with 98% homology to a DNA binding protein	0.111	4.46e-11	0.803	10.35066514128786
utg_87	hypothetical protein with 87% identity to a helix-turn-helix-transcriptional regulator	0.0399	4.7e-11	1.54	10.32790214206428
utg_88	Type I restriction-modification system	0.178	5.04e-11	0.841	10.29756946355447
utg_89	Type I restriction-modification system adjacent	0.181	5.5e-11	0.825	10.25963731050576
utg_90	Type I restriction-modification system	0.181	5.74e-11	0.827	10.24108810760203
utg_91	hypothetical protein	0.0862	5.8e-11	0.869	10.23657200643706
utg_92	OmpC	0.975	5.93e-11	-1.47	10.22694530663574
utg_93	QacEdelta1	0.024	6.17e-11	1.65	10.20971483596676
utg_94	Hypothetical protein	0.113	6.41e-11	0.792	10.19314197048118
utg_95	hypothetical protein with 98% homology to a DNA binding protein	0.113	7.02e-11	0.79	10.15366288787019
utg_96	Type I restriction-modification system	0.178	7.31e-11	0.831	10.13608262304214
utg_97	gyrA	0.44	7.96e-11	-0.881	10.09908693226233
utg_98	OmpC	0.989	8.22e-11	-2.25	10.08512818245995
utg_99	hypothetical protein with 99% identity to a MT-A70 family methyltransferase	0.0129	8.53e-11	2.11	10.06905096883248
utg_100	hypothetical protein	0.147	9.8e-11	0.997	10.0087739243075
utg_101	Type I restriction-modification system	0.181	1e-10	0.814	10.0
utg_102	gyrA	0.44	1.02e-10	-0.88	9.991399828238082
utg_103	hypothetical protein 98% identical to anti-CBASS protein Acb1 family protein	0.0111	1.12e-10	2.24	9.950781977329818
utg_104	hypothetical protein 98% identical to anti-CBASS protein Acb1 family protein	0.0111	1.12e-10	2.24	9.950781977329818
utg_105	Type I restriction-modification system	0.179	1.25e-10	0.819	9.903089986991944
utg_106	intergenic region	0.0839	1.29e-10	0.97	9.88941028970075
utg_107	hypothetical protein 98% identical to anti-CBASS protein Acb1 family protein	0.0111	1.3e-10	2.23	9.886056647693165
utg_108	hypothetical protein 98% identical to terminase large subunit domain-containing protein	0.0111	1.3e-10	2.23	9.886056647693165
utg_109	Type I restriction-modification system	0.182	1.4e-10	0.805	9.853871964321762
utg_110	Type I restriction-modification system	0.179	1.43e-10	0.813	9.844663962534938
utg_111	intergenic region between rha family protein and hypothetical protein	0.414	1.51e-10	0.706	9.821023052706831
utg_112	hypothetical protein	0.0111	1.58e-10	2.22	9.801342913045575
utg_113	OmpC	0.987	1.6e-10	-1.96	9.795880017344077
utg_114	downstream of transposase	0.177	1.7e-10	0.813	9.769551078621726
utg_115	Type I restriction-modification system adjacent	0.181	1.81e-10	0.807	9.742321425130816
utg_116	Type I restriction-modification system	0.182	1.9e-10	0.797	9.721246399047171
utg_117	Type I restriction-modification system	0.179	2.09e-10	0.811	9.679853713888946
utg_118	hsdM	0.179	2.2e-10	0.809	9.657577319177792
utg_119	downstream of transposase	0.177	2.32e-10	0.807	9.6345120151091
utg_120	Hypothetical protein	0.116	2.59e-10	0.757	9.586700235918748
utg_121	downstream of transposase	0.177	2.65e-10	0.802	9.576754126063191
utg_122	Type I restriction-modification system	0.18	2.66e-10	0.803	9.575118363368931
utg_123	immediately adjacent to the stop codon of a transposase	0.0217	2.68e-10	1.6	9.57186520597121
utg_124	Type I restriction-modification system	0.176	2.72e-10	0.799	9.5654310959658
utg_125	Type I restriction-modification system	0.175	2.81e-10	0.802	9.55129368009492
utg_126	parC	0.451	2.83e-10	-0.894	9.54821356447571
utg_127	phage tail protein	0.186	2.96e-10	0.808	9.52870828894106
utg_128	putative Type I restriction-modification system	0.179	3.01e-10	0.8	9.521433504406156
utg_129	putative Type I restriction-modification system	0.179	3.01e-10	0.8	9.521433504406156
utg_130	downstream of repA	0.138	3.2e-10	0.786	9.494850021680094
utg_131	OmpC	0.989	3.23e-10	-2.12	9.490797477668895
utg_132	OmpC	0.974	3.26e-10	-1.4	9.48678239993206
utg_133	Type I restriction-modification system	0.175	3.34e-10	0.796	9.476253533188435
utg_134	located between two hypothetical proteins	0.412	3.42e-10	0.696	9.465973893943865
utg_135	parC	0.451	4.07e-10	-0.889	9.39040559077478
utg_136	OmpC	0.987	4.41e-10	-1.92	9.35556141053216
utg_137	parC	0.45	4.82e-10	-0.882	9.31695296176115
utg_138	overlapping a hypothetical protein and immediately adjacent to a tetR gene	0.181	5.34e-10	0.625	9.272458742971445
utg_139	hypothetical protein 98% identical to anti-CBASS protein Acb1 family protein	0.0129	5.41e-10	1.99	9.26680273489343
utg_140	parC	0.446	5.46e-10	-0.876	9.262807357295262
utg_141	Type I restriction-modification system	0.184	5.5e-10	0.768	9.259637310505756
utg_142	not in our collection	0.0704	5.65e-10	0.935	9.24795155218056
utg_143	OmpC	0.989	5.98e-10	-2.09	9.223298816011589
utg_144	hypothetical protein 98% identical to anti-CBASS protein Acb1 family protein	0.0129	6.13e-10	1.99	9.212539525481583
utg_145	intergenic region between two hypothetical proteins	0.123	6.23e-10	0.8	9.20551195334083
utg_146	not in our collection	0.0135	6.95e-10	1.98	9.158015195409886
utg_147	OmpC	0.988	7.07e-10	-1.98	9.1505805862031
utg_148	hypothetical protein in Kp and orther organisms	0.0188	9.32e-10	1.63	9.03058408764602
utg_149	OmpC	0.988	1.09e-09	-2.01	8.962573502059376
utg_150	hypothetical protein in Kp and orther organisms	0.0182	1.14e-09	1.64	8.943095148663527
utg_151	P-type DNA transfer ATPase VirB11	0.0493	1.25e-09	1.01	8.903089986991944
utg_152	parC	0.449	1.26e-09	-0.903	8.899629454882437
utg_153	OmpC	0.988	1.27e-09	-2.0	8.896196279044043
utg_154	not in our collection	0.0751	1.41e-09	0.88	8.85078088734462
utg_155	downstream of repA	0.15	1.49e-09	0.715	8.826813731587725
utg_156	parC	0.454	1.5e-09	-0.891	8.823908740944319
utg_157	OmpC	0.987	1.58e-09	-1.9	8.801342913045577
utg_158	downstream of repA	0.151	1.61e-09	0.711	8.79317412396815
utg_159	putative transposase	0.337	1.76e-09	0.588	8.75448733218585
utg_160	hypothetical protein	0.337	1.85e-09	0.586	8.732828271596986
utg_161	hypothetical protein	0.338	1.85e-09	0.585	8.732828271596986
utg_162	hypothetical protein	0.337	1.85e-09	0.586	8.732828271596986
utg_163	not in our collection	0.0405	1.87e-09	1.41	8.7281583934635
utg_164	not in our collection	0.0405	1.87e-09	1.41	8.7281583934635
utg_165	Type I restriction-modification system	0.176	1.98e-09	0.761	8.703334809738468
utg_166	hypothetical protein	0.338	2.05e-09	0.582	8.688246138944246
utg_167	hypothetical protein with 87% identity to a helix-turn-helix-transcriptional regulator	0.0416	2.2e-09	1.35	8.657577319177793
utg_168	hypothetical protein	0.337	2.3e-09	0.582	8.638272163982407
utg_169	not in our collection	0.0141	2.45e-09	1.87	8.610833915635467
utg_170	hypothetical protein	0.338	2.48e-09	0.579	8.605548319173783
utg_171	hypothetical protein	0.337	2.5e-09	0.582	8.602059991327963
utg_172	Type I restriction-modification system	0.18	2.93e-09	0.732	8.53313237964589
utg_173	hypothetical protein	0.336	3.09e-09	0.578	8.510041520575164
utg_174	hypothetical protein	0.338	3.19e-09	0.576	8.496209316942819
utg_175	hypothetical protein 100% identity to host nuclease protein GamL	0.351	3.22e-09	0.544	8.492144128304169
utg_176	hypothetical protein in Kp and other species	0.0411	3.42e-09	1.37	8.465973893943865
utg_177	not in our collection	0.0446	3.45e-09	1.1	8.462180904926726
utg_178	putative transposase	0.33	3.51e-09	0.584	8.454692883534175
utg_179	Type I restriction-modification system	0.194	3.51e-09	0.694	8.454692883534175
utg_180	MdtM multi-drug efflux transporter	0.293	3.64e-09	0.957	8.438898616350944
utg_181	located between 'small toxic polypeptide' and a transposase	0.0217	3.64e-09	1.66	8.438898616350944
utg_182	intergenic region between 'inhibitor' and reverse transcriptase	0.287	3.74e-09	0.728	8.42712839779952
utg_183	intergenic region between 'inhibitor' and reverse transcriptase	0.283	3.77e-09	0.742	8.423658649794207
utg_184	parC	0.451	3.77e-09	-0.858	8.423658649794207
utg_185	between hypothetical protein and putative transposase	0.34	4.02e-09	0.57	8.39577394691553
utg_186	between hypothetical protein and putative transposase	0.338	4.03e-09	0.573	8.39469495385889
utg_187	intergenic region between 'inhibitor' and reverse transcriptase	0.283	4.13e-09	0.74	8.384049948343598
utg_188	intergenic region between reverse transcriptase and DacD	0.249	4.14e-09	0.827	8.3829996588791
utg_189	hypothetical protein 95% identical to a phage tail protein	0.184	4.15e-09	0.764	8.381951903287908
utg_190	PBSX family phage portal protein	0.178	4.32e-09	0.801	8.364516253185087
utg_191	parC	0.445	4.85e-09	-0.852	8.314258261397736
utg_192	between hypothetical protein and putative transposase	0.34	5.04e-09	0.567	8.297569463554474
utg_193	not in our collection	0.0111	5.32e-09	2.04	8.274088367704952
utg_194	hypothetical protein	0.337	5.39e-09	0.567	8.26841123481326
utg_195	intergenic region between reverse transcriptase and DacD	0.249	5.39e-09	0.818	8.26841123481326
utg_196	not in our collection	0.0305	5.63e-09	1.43	8.249491605148654
utg_197	intergenic region between reverse transcriptase and DacD	0.246	5.64e-09	0.833	8.248720896016657
utg_198	hypothetical protein	0.0199	5.72e-09	-1.59	8.242603971206975
utg_199	intergenic regions between two hypothetical proteins	0.0194	5.74e-09	1.52	8.241088107602026
utg_200	mgrB	0.972	5.93e-09	-1.33	8.226945306635738
utg_201	intergenic region between reverse transcriptase and DacD	0.25	6.74e-09	0.809	8.17134010346468
utg_202	hypothetical protein in Kp and other species	0.228	6.87e-09	0.574	8.16304326294045
utg_203	hypothetical protein in Kp and other organisms	0.368	7.2e-09	0.659	8.142667503568731
utg_204	P-type DNA transfer ATPase VirB11	0.0516	7.21e-09	0.946	8.14206473528057
utg_205	P-type DNA transfer ATPase VirB11	0.0516	7.21e-09	0.946	8.14206473528057
utg_206	P-type DNA transfer ATPase VirB11	0.0516	7.21e-09	0.946	8.14206473528057
utg_207	hypothetical protein 93% identical to DUF1738 domain-containing protein	0.224	7.31e-09	0.63	8.136082623042139
utg_208	gyrA	0.436	7.5e-09	-0.773	8.1249387366083
utg_209	P-type conjugative transfer protein VirB9	0.0387	7.61e-09	1.08	8.118615343229427
utg_210	P-type DNA transfer ATPase VirB11	0.0516	8.39e-09	0.937	8.0762380391713
utg_211	P-type DNA transfer ATPase VirB11	0.0516	8.39e-09	0.937	8.0762380391713
utg_212	hypothetical protein	0.336	8.51e-09	0.561	8.070070439915412
utg_213	P-type DNA transfer ATPase VirB11	0.0522	8.55e-09	0.937	8.068033885271827
utg_214	PBSX family phage portal protein	0.191	8.69e-09	0.716	8.060980223551333
utg_215	intergenic region between 'inhibitor' and reverse transcriptase	0.286	8.8e-09	0.716	8.05551732784983
utg_216	hypothetical protein	0.0334	9.26e-09	-1.21	8.033389013318066
utg_217	P-type conjugative transfer protein VirB9	0.0393	9.44e-09	1.07	8.02502800570193
utg_218	hypothetical protein	0.0246	9.85e-09	1.36	8.006563769502389
utg_219	hypothetical protein with 98% identify to DUF550 domina containing protein	0.335	9.87e-09	0.555	8.005682847330363
utg_220	P-type DNA transfer ATPase VirB11	0.0522	9.97e-09	0.929	8.001304841688345
utg_221	P-type DNA transfer ATPase VirB11	0.0258	1.01e-08	1.32	7.995678626217358
utg_222	TraF	0.0457	1.09e-08	0.99	7.962573502059376
utg_223	OmpC	0.979	1.14e-08	-1.4	7.943095148663527
utg_224	hypothetical protein in Kp and other species near utg_199	0.0211	1.16e-08	1.42	7.935542010773082
utg_225	hypothetical protein	0.034	1.16e-08	-1.19	7.935542010773082
utg_226	gyrA	0.435	1.16e-08	-0.759	7.935542010773082
utg_227	hypothetical protein	0.0346	1.18e-08	-1.18	7.928117992693875
utg_228	hypothetical protein 94% identical to ash family protein	0.0493	1.22e-08	1.11	7.913640169325252
utg_229	hypothetical protein 94% identical to ash family protein	0.0493	1.22e-08	1.11	7.913640169325252
utg_230	hypothetical protein 94% identical to ash family protein	0.0493	1.22e-08	1.11	7.913640169325252
utg_231	not in our collection	0.0111	1.23e-08	1.96	7.910094888560602
utg_232	hypothetical protein 94% identical to ash family protein	0.0317	1.23e-08	1.31	7.910094888560602
utg_233	hypothetical protein 94% identical to ash family protein	0.0475	1.29e-08	1.13	7.889410289700751
utg_234	PBSX family phage portal protein	0.194	1.31e-08	0.693	7.882728704344236
utg_235	hypothetical protein 98% identical to E coli TraK	0.123	1.37e-08	0.727	7.863279432843593
utg_236	intergenic between 2 transposases	0.136	1.37e-08	0.731	7.863279432843593
utg_237	P-type DNA transfer ATPase VirB11	0.0528	1.4e-08	0.917	7.853871964321762
utg_238	P-type DNA transfer ATPase VirB11	0.0528	1.4e-08	0.917	7.853871964321762
utg_239	P-type DNA transfer ATPase VirB11	0.0528	1.4e-08	0.917	7.853871964321762
utg_240	intergenic between 2 transposases	0.0117	1.42e-08	1.89	7.847711655616943
utg_241	hypothetical protein	0.338	1.47e-08	0.552	7.832682665251823
utg_242	hypothetical protein	0.245	1.58e-08	0.548	7.801342913045578
utg_243	hypothetical protein 100% identical to TraK	0.122	1.62e-08	0.723	7.790484985457369
utg_244	intergenic region between two transposases	0.137	1.66e-08	0.724	7.779891911959945
utg_245	P-type DNA transfer ATPase VirB11	0.051	1.68e-08	0.928	7.774690718274137
utg_246	hypothetical protein in Kp and other species near utg_199	0.0205	1.76e-08	1.43	7.75448733218585
utg_247	hypothetical protein in Kp and other species near utg_199	0.0205	1.76e-08	1.43	7.75448733218585
utg_248	hypothetical protein in Kp and other organisms	0.367	1.76e-08	0.645	7.75448733218585
utg_249	hypothetical protein 98% identical to IS3 family transposase	0.108	1.77e-08	-0.707	7.752026733638194
utg_250	PBSX family phage portal protein	0.195	1.78e-08	0.683	7.749579997691106
utg_251	TraF	0.0416	1.79e-08	1.01	7.747146969020107
utg_252	not in our collection	0.0117	1.81e-08	1.91	7.742321425130815
utg_253	udk	0.337	1.88e-08	0.552	7.72584215073632
utg_254	efflux RND transporter permease subunit	0.96	1.88e-08	1.3	7.72584215073632
utg_255	hypothetical protein 93% identical to DUF1738 domain-containing protein	0.226	1.89e-08	0.609	7.723538195826756
utg_256	hypothetical protein 94% identical to ash family protein	0.0499	1.9e-08	1.08	7.721246399047171
utg_257	plasmid F resolvase like protein	0.335	1.99e-08	0.481	7.701146923590294
utg_258	not in our collection	0.0164	2.05e-08	-1.69	7.688246138944246
utg_259	gyrA	0.402	2.08e-08	-0.745	7.681936665037238
utg_260	hypothetical protein 94% identical to ash family protein	0.0516	2.11e-08	1.05	7.675717544702307
utg_261	not in our collection	0.0194	2.18e-08	2.24	7.661543506395395
utg_262	TraF	0.0463	2.43e-08	0.96	7.614393726401688
utg_263	plasmid F resolvase like protein	0.0446	2.45e-08	1.04	7.610833915635467
utg_264	udk	0.338	2.48e-08	0.545	7.605548319173784
utg_265	udk	0.338	2.48e-08	0.545	7.605548319173784
utg_266	hypothetical protein 98% identical to IS3 family transposase	0.11	2.5e-08	-0.693	7.602059991327962
utg_267	TraF	0.0457	2.57e-08	0.964	7.590066876668706
utg_268	TraF	0.0452	2.62e-08	0.971	7.581698708680254
utg_269	gyrA	0.401	2.63e-08	-0.737	7.580044251510242
utg_270	not in our collection	0.0152	2.69e-08	-1.75	7.570247719997592
utg_271	udk	0.339	2.73e-08	0.543	7.563837352959244
utg_272	intergenic region between putative RT and hypothetical protein	0.296	2.77e-08	0.668	7.557520230935552
utg_273	phage tail fiber protein	0.0381	2.84e-08	1.23	7.546681659952962
utg_274	hypothetical protein 97% identical to DUF1073-domain containing protein	0.0358	2.85e-08	-1.12	7.54515513999149
utg_275	hypothetical protein 94% identical to ash family protein	0.0358	2.87e-08	1.19	7.542118103266008
utg_276	hypothetical protein 100% identical to MbeB family mobilization protein	0.101	2.99e-08	0.704	7.52432881167557
utg_277	hypothetical protein 98% identical to IS3 family transposase	0.111	3.17e-08	-0.686	7.498940737782249
utg_278	PBSX family phage portal protein	0.192	3.24e-08	0.684	7.489454989793388
utg_279	hypothetical protein 98% identical to IS3 family transposase	0.11	3.31e-08	-0.688	7.480172006224281
utg_280	hypothetical protein 98% identical to IS3 family transposase	0.11	3.31e-08	-0.688	7.480172006224281
utg_281	hypothetical protein 98% identical to IS3 family transposase	0.11	3.31e-08	-0.688	7.480172006224281
utg_282	hypothetical protein in Kp and other species near utg_199	0.0205	3.61e-08	1.4	7.442492798094342
utg_283	hypothetical protein 95% identical to 'tape measure protein'	0.0299	3.62e-08	1.38	7.441291429466834
utg_284	hypothetical protein- GNAT	0.26	3.89e-08	0.504	7.410050398674293
utg_285	OmpC	0.979	3.92e-08	-1.36	7.406713932979542
utg_286	intergenic region near hypothetical protein 98% identical to IS3 family transposase	0.0991	4.03e-08	-0.705	7.394694953858891
utg_287	efflux RND transporter permease subunit	0.957	4.12e-08	1.21	7.385102783966865
utg_288	mgrB	0.946	4.29e-08	-0.917	7.367542707815276
utg_289	type-2 restriction enzyme EcoRII	0.0346	4.41e-08	1.08	7.355561410532162
utg_290	hypothetical protein 98% identical to IS3 family transposase	0.0933	4.77e-08	-0.724	7.321481620959887
utg_291	hypothetical protein 94% identical to ash family protein	0.0499	4.78e-08	1.05	7.320572103387881
utg_292	asmA	0.389	4.78e-08	0.516	7.320572103387881
utg_293	putative alcohol dehydrogenase class III	0.0141	4.95e-08	1.65	7.305394801066432
utg_294	hypothetical protein 96% identical to plasmid stabilization protein	0.149	4.98e-08	0.618	7.302770657240282
utg_295	intergenic region between two hypothetical proteins	0.101	5e-08	0.698	7.301029995663981
utg_296	hypothetical protein in Kp and other species near utg_199	0.0199	5.4e-08	1.4	7.267606240177032
utg_297	hypothetical protein 98% homologous to DUF550 containing protein	0.0235	5.4e-08	1.32	7.267606240177032
utg_298	hypothetical protein in Kp and other species near utg_199	0.0199	5.4e-08	1.4	7.267606240177032
utg_299	hypothetical protein in Kp and orther organisms	0.0199	5.4e-08	1.4	7.267606240177032
utg_300	hypothetical protein in Kp and orther organisms	0.0199	5.4e-08	1.4	7.267606240177032
utg_301	hypothetical protein in Kp and orther organisms	0.0199	5.4e-08	1.4	7.267606240177032
