## Supplementary Table 3 for "Genome-Wide Association Study Identifies Novel Genetic Variants Linked to Meropenem Resistance in *Klebsiella pneumoniae*"

Strain	Accession
BWH_2	GCA_000567625.1
BIDMC_11	GCA_000567405.1
BIDMC_1	GCA_000567505.1
BIDMC_10	GCA_000706605.1
BIDMC_12B	GCA_000567365.1
BIDMC_13	GCA_000567345.1
BIDMC_14	GCA_000567325.1
BIDMC_16	GCA_000474905.1
BIDMC_2A	GCA_000567485.1
BIDMC_5	GCA_000567445.1
BWH_22	GCA_000567585.1
UCI_17	GCA_000706585.1
MGH_29	GCA_000567785.1
MGH_45	GCA_000567665.1
UCI_13	GCA_000567845.1
UCI_19	GCA_000566985.1
UCI_21	GCA_000566945.1
MGH_39	GCA_018075085.1
UCI_1	GCA_000567525.1
UCI_33	GCA_000566865.1
UCI_37	GCA_000566825.1
UCI_41	GCA_000566785.1
MGH_67	GCA_000694575.1
MGH_71	GCA_000694655.1
MGH_79	GCA_000694755.1
UCI_59	GCA_000694835.1
UCI_61	GCA_000694855.1
UCI_63	GCA_000694895.1
MGH_69	GCA_000694615.1
MGH_73	GCA_000694695.1
UCI_55	GCA_000694795.1
UCI_67	GCA_000694915.1
BIDMC_12A	GCA_000567385.1
BIDMC_12C	GCA_000474885.1
BIDMC_32	GCA_000567265.1
BIDMC_33B	GCA_000707985.1
BIDMC_4	GCA_000567465.1
BIDMC_42A	GCA_000567205.1
BIDMC_42B	GCA_000567185.1
BIDMC_18A	GCA_000567305.1
BIDMC_18C	GCA_000474865.1
BIDMC_34	GCA_000567245.1
BIDMC_45	GCA_000567025.1
MGH_63	GCA_000688155.1
MGH_65	GCA_000694535.1
BIDMC_54	GCA_000692935.1
BIDMC_7B	GCA_000567425.1
BIDMC_60	GCA_000692975.1
BIDMC_68	GCA_000693015.1
BWH_45	GCA_000693055.1
MGH_51	GCA_000694435.1
BIDMC_7A	GCA_000567825.1
BWH_47	GCA_000693095.1
MGH_75	GCA_000688215.1
MGH_43	GCA_000567685.1
MGH_47	GCA_000567645.1
BIDMC_35	GCA_000567225.2
MGH_59	GCA_000694475.2
UCI_25	GCA_000566905.1
MGH_31	GCA_000567765.2
BIDMC_46A	GCA_000567165.1
BIDMC_53	GCA_000567045.1
MGH_35	GCA_000567745.1
BWH_36	GCA_000567565.1
BIDMC_18B	GCA_000692915.1
BWH_15	GCA_000567605.1
BWH_41	GCA_000567545.1
BIDMC_21	GCA_000492395.1
BIDMC_22	GCA_000492375.1
BIDMC_23	GCA_000492355.1
BIDMC_24	GCA_000492335.1
BIDMC_25	GCA_000492315.1
BIDMC_36	GCA_000492295.1
BIDMC_40	GCA_000492215.1
BIDMC_41	GCA_000492195.1
BIDMC_47	GCA_000567125.1
BIDMC_48	GCA_000567105.1
BIDMC_51	GCA_000567085.1
BIDMC_52	GCA_000567065.1
BIDMC_55	GCA_000692955.1
BIDMC_61	GCA_000692995.1
BIDMC_69	GCA_000693035.1
BWH_28	GCA_000492735.1
BWH_30	GCA_000492695.1
BWH_46	GCA_000693075.1
BWH_48	GCA_000693115.1
MGH_17	GCA_000493155.1
MGH_18	GCA_000493135.1
MGH_19	GCA_000493115.1
MGH_20	GCA_000493095.1
MGH_21	GCA_000493075.1
MGH_30	GCA_000492935.1
MGH_32	GCA_000492915.1
MGH_36	GCA_000492875.1
MGH_40	GCA_000492835.1
MGH_44	GCA_000492795.1
MGH_46	GCA_000492775.1
MGH_48	GCA_000492755.1
MGH_52	GCA_000694455.1
MGH_60	GCA_000694495.1
MGH_64	GCA_000694515.1
MGH_66	GCA_000694555.1
MGH_68	GCA_000694595.1
MGH_70	GCA_000694635.1
MGH_72	GCA_000694675.1
MGH_74	GCA_000694715.1
MGH_76	GCA_000694735.1
MGH_80	GCA_000694775.1
UCI_10	GCA_000492475.1
UCI_14	GCA_000492415.1
UCI_18	GCA_000567005.1
UCI_2	GCA_000492635.1
UCI_20	GCA_000566965.1
UCI_22	GCA_000566925.1
UCI_26	GCA_000566885.1
UCI_34	GCA_000566845.1
UCI_38	GCA_000566805.1
UCI_4	GCA_000492595.1
UCI_42	GCA_000566765.1
UCI_43	GCA_000566745.1
UCI_44	GCA_000566725.1
UCI_56	GCA_000694815.1
UCI_6	GCA_000492555.1
UCI_60	GCA_000688195.1
UCI_62	GCA_000694875.1
UCI_64	GCA_000688175.1
UCI_68	GCA_000694935.1
UCI_7	GCA_000492535.1
UCI_8	GCA_000492515.1
BIDMC_18D	GCA_000567285.1
BIDMC_31	GCA_000521985.1
BIDMC_46B	GCA_000567145.1
EuSCAPE_AT004	ERR1204815
EuSCAPE_PL010	ERR1204847
EuSCAPE_PL028	ERR1204852
EuSCAPE_PL030	ERR1204854
EuSCAPE_PL031	ERR1204855
EuSCAPE_PL036	ERR1204862
EuSCAPE_PL060	ERR1204873
EuSCAPE_FR002	ERR1204874
EuSCAPE_FR052	ERR1204895
EuSCAPE_CZ015	ERR1204950
EuSCAPE_CZ025	ERR1204957
EuSCAPE_CZ034	ERR1204962
EuSCAPE_PL006	ERR1205011
EuSCAPE_PL022	ERR1205020
EuSCAPE_FR001	ERR1205033
EuSCAPE_FR017	ERR1205040
EuSCAPE_FR022	ERR1205043
EuSCAPE_EE008	ERR1205003
EuSCAPE_MT006	ERR1217063
EuSCAPE_MT008	ERR1217065
EuSCAPE_LT004	ERR1217081
EuSCAPE_IL001	ERR1217086
EuSCAPE_DE036	ERR1216982
EuSCAPE_ME009	ERR1217177
EuSCAPE_ME012	ERR1217180
EuSCAPE_IT014	ERR1217201
EuSCAPE_IT202	ERR1217376
EuSCAPE_IT127	ERR1217305
EuSCAPE_IT334	ERR1228196
EuSCAPE_ES063	ERR1228361
EuSCAPE_ES089	ERR1228387
EuSCAPE_HU022	ERR1228269
EuSCAPE_HU031	ERR1228278
EuSCAPE_HU033	ERR1228280
EuSCAPE_HU037	ERR1228284
EuSCAPE_HU042	ERR1228289
EuSCAPE_HU047	ERR1228293
EuSCAPE_HR107	ERR1289731
EuSCAPE_GR070	ERR1289771
EuSCAPE_RS001	ERR1334503
EuSCAPE_GR079	ERR1334581
EuSCAPE_RS006	ERR1334631
EuSCAPE_SC033	ERR1374963
EuSCAPE_RS018	ERR1374894
EuSCAPE_RS025	ERR1374895
EuSCAPE_RS033	ERR1374897
EuSCAPE_RS060	ERR1374905
EuSCAPE_RS067	ERR1374907
EuSCAPE_RS071	ERR1374908
EuSCAPE_LU014	ERR1374923
EuSCAPE_SC022	ERR1374954
EuSCAPE_RO047	ERR1415586
EuSCAPE_RO070	ERR1415608
EuSCAPE_UK002	ERR1415515
EuSCAPE_UK007	ERR1415518
EuSCAPE_UK019	ERR1415529
EuSCAPE_UK023	ERR1415533
EuSCAPE_RS012	ERR1415755
EuSCAPE_RS014	ERR1415756
EuSCAPE_RS022	ERR1415762
EuSCAPE_RS034	ERR1415769
EuSCAPE_RS050	ERR1415780
EuSCAPE_RS069	ERR1415794
EuSCAPE_RS075	ERR1415798
EuSCAPE_RS082	ERR1415803
EuSCAPE_HR046	ERR1415699
EuSCAPE_HR057	ERR1415709
EuSCAPE_HR083	ERR1415734
EuSCAPE_HR088	ERR1415738
EuSCAPE_BE022	ERR1514846
EuSCAPE_IE043	ERR1514985
EuSCAPE_BE018	ERR1515000
EuSCAPE_BE039	ERR1514863
EuSCAPE_BE062	ERR1514885
EuSCAPE_RS119	ERR1514938
EuSCAPE_TR055	ERR1541330
EuSCAPE_SK012	ERR1541550
EuSCAPE_CZ006	ERR1541555
EuSCAPE_CZ010	ERR1541556
EuSCAPE_CZ026	ERR1541559
EuSCAPE_TR195	ERR1541441
EuSCAPE_TR233	ERR1541474
EuSCAPE_TR254	ERR1541493
EuSCAPE_EE014	ERR1204836
EuSCAPE_PL057	ERR1204871
EuSCAPE_EE021	ERR1205009
EuSCAPE_PL012	ERR1205013
EuSCAPE_PL040	ERR1205024
EuSCAPE_EE006	ERR1205001
EuSCAPE_DE053	ERR1216999
EuSCAPE_IT071	ERR1217255
EuSCAPE_HU005	ERR1228252
EuSCAPE_HU011	ERR1228258
EuSCAPE_HU012	ERR1228259
EuSCAPE_HU014	ERR1228261
EuSCAPE_HU017	ERR1228264
EuSCAPE_HU021	ERR1228268
EuSCAPE_BU021	ERR1228244
EuSCAPE_HU024	ERR1228271
EuSCAPE_HU029	ERR1228276
EuSCAPE_HU040	ERR1228287
EuSCAPE_ES219	ERR1289818
EuSCAPE_ES279	ERR1289713
EuSCAPE_GR006	ERR1289737
EuSCAPE_RS007	ERR1334504
EuSCAPE_RS009	ERR1334632
EuSCAPE_RS035	ERR1374898
EuSCAPE_RS038	ERR1374899
EuSCAPE_RS044	ERR1374900
EuSCAPE_RS099	ERR1374912
EuSCAPE_UK040	ERR1415548
EuSCAPE_RS041	ERR1415774
EuSCAPE_RS047	ERR1415777
EuSCAPE_RS048	ERR1415778
EuSCAPE_RS056	ERR1415784
EuSCAPE_RS058	ERR1415786
EuSCAPE_RS063	ERR1415789
EuSCAPE_RS080	ERR1415802
EuSCAPE_RS094	ERR1415815
EuSCAPE_HR031	ERR1415686
EuSCAPE_HR071	ERR1415723
EuSCAPE_HR076	ERR1415727
EuSCAPE_IE021	ERR1514963
EuSCAPE_BE080	ERR1514901
EuSCAPE_RS106	ERR1514925
EuSCAPE_RS115	ERR1514934
EuSCAPE_TR306	ERR1541539
EuSCAPE_PL004	ERR1541544
EuSCAPE_IT087	ERR1541567
EuSCAPE_TR190	ERR1541437
EuSCAPE_EE005	ERR1204832
EuSCAPE_PL032	ERR1204856
EuSCAPE_SK044	ERR1204936
EuSCAPE_CZ032	ERR1204960
EuSCAPE_CZ001	ERR1204989
EuSCAPE_CZ022	ERR1204991
EuSCAPE_FR056	ERR1205063
EuSCAPE_NO017	ERR1217054
EuSCAPE_DE069	ERR1217015
EuSCAPE_IL056	ERR1217140
EuSCAPE_ES047	ERR1228345
EuSCAPE_HU006	ERR1228253
EuSCAPE_ES067	ERR1228365
EuSCAPE_ES075	ERR1228373
EuSCAPE_ES082	ERR1228380
EuSCAPE_ES084	ERR1228382
EuSCAPE_ES102	ERR1228400
EuSCAPE_HU013	ERR1228260
EuSCAPE_HU025	ERR1228272
EuSCAPE_HU002	ERR1228249
EuSCAPE_HU003	ERR1228250
EuSCAPE_ES261	ERR1289695
EuSCAPE_ES254	ERR1289852
EuSCAPE_GR033	ERR1289754
EuSCAPE_GR046	ERR1289760
EuSCAPE_UK076	ERR1374876
EuSCAPE_LU005	ERR1374915
EuSCAPE_UK055	ERR1415562
EuSCAPE_UK044	ERR1415552
EuSCAPE_HR091	ERR1415741
EuSCAPE_RS093	ERR1415814
EuSCAPE_RS098	ERR1415819
EuSCAPE_RO124	ERR1415658
EuSCAPE_HR007	ERR1415665
EuSCAPE_RO109	ERR1415645
EuSCAPE_IE022	ERR1514964
EuSCAPE_RS107	ERR1514926
EuSCAPE_SK026	ERR1541553
EuSCAPE_TR189	ERR1541436
EuSCAPE_TR273	ERR1541509
EuSCAPE_PL007	ERR1204845
EuSCAPE_FR011	ERR1204877
EuSCAPE_FR020	ERR1204883
EuSCAPE_SK033	ERR1204929
EuSCAPE_CZ013	ERR1204948
EuSCAPE_PL001	ERR1205010
EuSCAPE_DE012	ERR1216958
EuSCAPE_MT001	ERR1217058
EuSCAPE_DE017	ERR1216963
EuSCAPE_DE020	ERR1216966
EuSCAPE_DE032	ERR1216978
EuSCAPE_DE034	ERR1216980
EuSCAPE_DE043	ERR1216989
EuSCAPE_DE067	ERR1217013
EuSCAPE_DE075	ERR1217022
EuSCAPE_DE078	ERR1217025
EuSCAPE_IT042	ERR1217228
EuSCAPE_IL081	ERR1217164
EuSCAPE_LV006	ERR1217480
EuSCAPE_HU004	ERR1228251
EuSCAPE_ES052	ERR1228350
EuSCAPE_HU007	ERR1228254
EuSCAPE_HU008	ERR1228255
EuSCAPE_ES083	ERR1228381
EuSCAPE_HU010	ERR1228257
EuSCAPE_HU018	ERR1228265
EuSCAPE_HU019	ERR1228266
EuSCAPE_HU023	ERR1228270
EuSCAPE_HU028	ERR1228275
EuSCAPE_HU036	ERR1228283
EuSCAPE_ES039	ERR1228337
EuSCAPE_ES248	ERR1289846
EuSCAPE_ES252	ERR1289850
EuSCAPE_ES262	ERR1289696
EuSCAPE_ES285	ERR1289719
EuSCAPE_GR031	ERR1289752
EuSCAPE_ES269	ERR1289703
EuSCAPE_HR106	ERR1334417
EuSCAPE_ES172	ERR1334574
EuSCAPE_ES109	ERR1334511
EuSCAPE_FR040	ERR1334740
EuSCAPE_SI009	ERR1374983
EuSCAPE_SI020	ERR1374993
EuSCAPE_RS076	ERR1374910
EuSCAPE_CY006	ERR1374935
EuSCAPE_RO045	ERR1415584
EuSCAPE_RO056	ERR1415594
EuSCAPE_RO071	ERR1415609
EuSCAPE_RO074	ERR1415612
EuSCAPE_RO093	ERR1415631
EuSCAPE_RO094	ERR1415632
EuSCAPE_RO023	ERR1415481
EuSCAPE_RO031	ERR1415489
EuSCAPE_RO117	ERR1415651
EuSCAPE_RS029	ERR1415766
EuSCAPE_RO118	ERR1415652
EuSCAPE_RS068	ERR1415793
EuSCAPE_RS079	ERR1415801
EuSCAPE_RO122	ERR1415656
EuSCAPE_HR042	ERR1415696
EuSCAPE_HR053	ERR1415706
EuSCAPE_HR080	ERR1415731
EuSCAPE_HR084	ERR1415735
EuSCAPE_BE101	ERR1514922
EuSCAPE_RS118	ERR1514937
EuSCAPE_TR098	ERR1541360
EuSCAPE_TR117	ERR1541376
EuSCAPE_TR139	ERR1541392
EuSCAPE_TR152	ERR1541404
EuSCAPE_TR154	ERR1541406
EuSCAPE_TR156	ERR1541407
EuSCAPE_TR158	ERR1541409
EuSCAPE_TR161	ERR1541412
EuSCAPE_BE105	ERR1541260
EuSCAPE_BE107	ERR1541262
EuSCAPE_TR027	ERR1541305
EuSCAPE_BE108	ERR1541263
EuSCAPE_BE111	ERR1541266
EuSCAPE_FR049	ERR1541548
EuSCAPE_TR180	ERR1541429
EuSCAPE_LT009	ERR1541563
EuSCAPE_TR181	ERR1541430
EuSCAPE_TR183	ERR1541431
EuSCAPE_TR188	ERR1541435
EuSCAPE_TR205	ERR1541450
EuSCAPE_TR208	ERR1541453
EuSCAPE_TR229	ERR1541470
EuSCAPE_TR245	ERR1541485
EuSCAPE_PL025	ERR1204859
EuSCAPE_FR014	ERR1204879
EuSCAPE_AT010	ERR1204820
EuSCAPE_FR044	ERR1204892
EuSCAPE_SK006	ERR1204910
EuSCAPE_SK007	ERR1204911
EuSCAPE_SK039	ERR1204934
EuSCAPE_FR067	ERR1204900
EuSCAPE_CZ011	ERR1204946
EuSCAPE_CZ024	ERR1204956
EuSCAPE_AT011	ERR1204970
EuSCAPE_CZ002	ERR1204990
EuSCAPE_PL014	ERR1205014
EuSCAPE_PL038	ERR1205023
EuSCAPE_PL056	ERR1205031
EuSCAPE_EE004	ERR1205000
EuSCAPE_FR028	ERR1205048
EuSCAPE_FR057	ERR1205064
EuSCAPE_MT002	ERR1217059
EuSCAPE_MT003	ERR1217060
EuSCAPE_MT005	ERR1217062
EuSCAPE_MT009	ERR1217066
EuSCAPE_MT011	ERR1217068
EuSCAPE_MT013	ERR1217070
EuSCAPE_MT016	ERR1217073
EuSCAPE_LT003	ERR1217080
EuSCAPE_DE038	ERR1216984
EuSCAPE_DE005	ERR1216951
EuSCAPE_DE057	ERR1217003
EuSCAPE_IL046	ERR1217129
EuSCAPE_IL051	ERR1217134
EuSCAPE_IT395	ERR1217466
EuSCAPE_IT312	ERR1228177
EuSCAPE_IT355	ERR1228217
EuSCAPE_ES043	ERR1228341
EuSCAPE_ES050	ERR1228348
EuSCAPE_ES054	ERR1228352
EuSCAPE_ES062	ERR1228360
EuSCAPE_ES068	ERR1228366
EuSCAPE_ES069	ERR1228367
EuSCAPE_ES080	ERR1228378
EuSCAPE_ES081	ERR1228379
EuSCAPE_HU009	ERR1228256
EuSCAPE_ES100	ERR1228398
EuSCAPE_ES103	ERR1228401
EuSCAPE_HU015	ERR1228262
EuSCAPE_HU026	ERR1228273
EuSCAPE_HU001	ERR1228248
EuSCAPE_ES210	ERR1289808
EuSCAPE_ES220	ERR1289817
EuSCAPE_ES221	ERR1289819
EuSCAPE_ES237	ERR1289835
EuSCAPE_ES249	ERR1289847
EuSCAPE_ES187	ERR1289785
EuSCAPE_ES129	ERR1334531
EuSCAPE_ES130	ERR1334532
EuSCAPE_ES149	ERR1334551
EuSCAPE_SI004	ERR1374978
EuSCAPE_SI005	ERR1374979
EuSCAPE_SI021	ERR1374994
EuSCAPE_SI018	ERR1374862
EuSCAPE_RS046	ERR1374902
EuSCAPE_RO029	ERR1415487
EuSCAPE_UK013	ERR1415524
EuSCAPE_UK029	ERR1415539
EuSCAPE_UK032	ERR1415542
EuSCAPE_RS105	ERR1415824
EuSCAPE_HR003	ERR1415663
EuSCAPE_HR008	ERR1415666
EuSCAPE_HR014	ERR1415672
EuSCAPE_HR039	ERR1415693
EuSCAPE_HR047	ERR1415700
EuSCAPE_HR060	ERR1415712
EuSCAPE_HR066	ERR1415718
EuSCAPE_HR068	ERR1415720
EuSCAPE_IE009	ERR1514951
EuSCAPE_IE031	ERR1514973
EuSCAPE_BE047	ERR1514871
EuSCAPE_BE067	ERR1514890
EuSCAPE_BE088	ERR1514909
EuSCAPE_BE099	ERR1514920
EuSCAPE_BE100	ERR1514921
EuSCAPE_BE103	ERR1514924
EuSCAPE_IE002	ERR1514944
EuSCAPE_TR106	ERR1541367
EuSCAPE_TR125	ERR1541384
EuSCAPE_TR141	ERR1541394
EuSCAPE_TR026	ERR1541304
EuSCAPE_TR029	ERR1541307
EuSCAPE_BE109	ERR1541264
EuSCAPE_TR043	ERR1541319
EuSCAPE_TR046	ERR1541322
EuSCAPE_TR048	ERR1541324
EuSCAPE_TR049	ERR1541325
EuSCAPE_BE110	ERR1541265
EuSCAPE_TR059	ERR1541334
EuSCAPE_SK018	ERR1541551
EuSCAPE_CZ005	ERR1541554
EuSCAPE_TR227	ERR1541468
EuSCAPE_TR266	ERR1541503
EuSCAPE_EE013	ERR1204835
EuSCAPE_PL026	ERR1204851
EuSCAPE_SK002	ERR1204906
EuSCAPE_SK024	ERR1204922
EuSCAPE_SK034	ERR1204930
EuSCAPE_SK036	ERR1204931
EuSCAPE_SK031	ERR1204984
EuSCAPE_PL024	ERR1205022
EuSCAPE_FR070	ERR1205073
EuSCAPE_DE026	ERR1216972
EuSCAPE_DE035	ERR1216981
EuSCAPE_DE047	ERR1216993
EuSCAPE_DE055	ERR1217001
EuSCAPE_IT056	ERR1217241
EuSCAPE_IT068	ERR1217253
EuSCAPE_IL057	ERR1217141
EuSCAPE_IL072	ERR1217155
EuSCAPE_IL084	ERR1217167
EuSCAPE_ME010	ERR1217178
EuSCAPE_ME013	ERR1217181
EuSCAPE_IT007	ERR1217194
EuSCAPE_IT380	ERR1217451
EuSCAPE_IT403	ERR1217474
EuSCAPE_IT282	ERR1228149
EuSCAPE_ES059	ERR1228357
EuSCAPE_ES066	ERR1228364
EuSCAPE_ES085	ERR1228383
EuSCAPE_ES104	ERR1228402
EuSCAPE_ES105	ERR1228403
EuSCAPE_ES229	ERR1289827
EuSCAPE_LU001	ERR1289728
EuSCAPE_LU002	ERR1289729
EuSCAPE_MK006	ERR1289736
EuSCAPE_GR073	ERR1289773
EuSCAPE_GR049	ERR1334441
EuSCAPE_GR055	ERR1334444
EuSCAPE_GR010	ERR1334425
EuSCAPE_ES107	ERR1334509
EuSCAPE_GR127	ERR1334603
EuSCAPE_LU012	ERR1374861
EuSCAPE_HR005	ERR1374884
EuSCAPE_HR021	ERR1374887
EuSCAPE_RO048	ERR1415587
EuSCAPE_UK011	ERR1415522
EuSCAPE_UK026	ERR1415536
EuSCAPE_HR099	ERR1415747
EuSCAPE_HR104	ERR1415752
EuSCAPE_RS053	ERR1415782
EuSCAPE_RS077	ERR1415799
EuSCAPE_HR001	ERR1415661
EuSCAPE_HR020	ERR1415677
EuSCAPE_HR029	ERR1415684
EuSCAPE_HR059	ERR1415711
EuSCAPE_HR061	ERR1415713
EuSCAPE_HR063	ERR1415715
EuSCAPE_HR074	ERR1415726
EuSCAPE_HR087	ERR1415737
EuSCAPE_BE061	ERR1514884
EuSCAPE_BE078	ERR1514899
EuSCAPE_BE081	ERR1514902
EuSCAPE_BE097	ERR1514918
EuSCAPE_TR163	ERR1541414
EuSCAPE_TR007	ERR1541286
EuSCAPE_TR040	ERR1541317
EuSCAPE_TR054	ERR1541329
EuSCAPE_TR062	ERR1541336
EuSCAPE_TR088	ERR1541353
EuSCAPE_TR280	ERR1541516
EuSCAPE_AT025	ERR1541543
EuSCAPE_SK008	ERR1541549
EuSCAPE_CZ016	ERR1541557
EuSCAPE_TR244	ERR1541484
EuSCAPE_TR267	ERR1541504
EuSCAPE_AT002	ERR1204814
EuSCAPE_AT006	ERR1204817
EuSCAPE_PL045	ERR1204865
EuSCAPE_SK030	ERR1204927
EuSCAPE_SK046	ERR1204938
EuSCAPE_CZ017	ERR1204951
EuSCAPE_PL016	ERR1205015
EuSCAPE_PL018	ERR1205018
EuSCAPE_FR006	ERR1205035
EuSCAPE_FR007	ERR1205036
EuSCAPE_FR030	ERR1205049
EuSCAPE_DE023	ERR1216969
EuSCAPE_DE051	ERR1216997
EuSCAPE_DE059	ERR1217005
EuSCAPE_DE074	ERR1217021
EuSCAPE_IT058	ERR1217244
EuSCAPE_IT062	ERR1217248
EuSCAPE_IT076	ERR1217259
EuSCAPE_ME016	ERR1217184
EuSCAPE_IT092	ERR1217274
EuSCAPE_IT292	ERR1228160
EuSCAPE_IT341	ERR1228203
EuSCAPE_IT273	ERR1228146
EuSCAPE_ES061	ERR1228359
EuSCAPE_ES065	ERR1228363
EuSCAPE_ES073	ERR1228371
EuSCAPE_HU016	ERR1228263
EuSCAPE_ES211	ERR1289809
EuSCAPE_ES225	ERR1289823
EuSCAPE_ES283	ERR1289717
EuSCAPE_ES289	ERR1289723
EuSCAPE_ES291	ERR1289725
EuSCAPE_GR153	ERR1334496
EuSCAPE_GR101	ERR1334592
EuSCAPE_GR147	ERR1334611
EuSCAPE_SI002	ERR1374976
EuSCAPE_UK070	ERR1374873
EuSCAPE_HR075	ERR1374890
EuSCAPE_UK063	ERR1415570
EuSCAPE_RO039	ERR1415497
EuSCAPE_UK014	ERR1415525
EuSCAPE_UK030	ERR1415540
EuSCAPE_RO005	ERR1415464
EuSCAPE_HR092	ERR1415742
EuSCAPE_HR010	ERR1415668
EuSCAPE_HR016	ERR1415674
EuSCAPE_HR017	ERR1415675
EuSCAPE_RO111	ERR1415647
EuSCAPE_IE017	ERR1514959
EuSCAPE_BE064	ERR1514887
EuSCAPE_BE079	ERR1514900
EuSCAPE_BE092	ERR1514913
EuSCAPE_TR253	ERR1541492
EuSCAPE_AT022	ERR1204826
EuSCAPE_PL039	ERR1204864
EuSCAPE_AT031	ERR1204997
EuSCAPE_FR003	ERR1205034
EuSCAPE_DE072	ERR1217019
EuSCAPE_DE076	ERR1217023
EuSCAPE_DE010	ERR1216956
EuSCAPE_NO002	ERR1217041
EuSCAPE_IT046	ERR1217232
EuSCAPE_IT050	ERR1217236
EuSCAPE_IL073	ERR1217156
EuSCAPE_IL075	ERR1217158
EuSCAPE_ME004	ERR1217172
EuSCAPE_ME005	ERR1217173
EuSCAPE_ME011	ERR1217179
EuSCAPE_ME020	ERR1217188
EuSCAPE_IT136	ERR1217314
EuSCAPE_IT168	ERR1217343
EuSCAPE_IT400	ERR1217471
EuSCAPE_IT290	ERR1228158
EuSCAPE_ES078	ERR1228376
EuSCAPE_ES079	ERR1228377
EuSCAPE_ES093	ERR1228391
EuSCAPE_BU024	ERR1228247
EuSCAPE_ES202	ERR1289800
EuSCAPE_ES293	ERR1289727
EuSCAPE_GR016	ERR1289741
EuSCAPE_GR075	ERR1289775
EuSCAPE_ES133	ERR1334535
EuSCAPE_GR001	ERR1334418
EuSCAPE_GR003	ERR1334420
EuSCAPE_GR135	ERR1334485
EuSCAPE_GR149	ERR1334613
EuSCAPE_GR158	ERR1334616
EuSCAPE_GR167	ERR1334621
EuSCAPE_RO105	ERR1374881
EuSCAPE_RS045	ERR1374901
EuSCAPE_LU006	ERR1374916
EuSCAPE_LU008	ERR1374918
EuSCAPE_LU018	ERR1374927
EuSCAPE_UK048	ERR1415555
EuSCAPE_RO069	ERR1415607
EuSCAPE_RO076	ERR1415614
EuSCAPE_RO084	ERR1415622
EuSCAPE_RO014	ERR1415472
EuSCAPE_HR090	ERR1415751
EuSCAPE_RS016	ERR1415758
EuSCAPE_RO120	ERR1415654
EuSCAPE_RS086	ERR1415807
EuSCAPE_RS092	ERR1415813
EuSCAPE_RO107	ERR1415643
EuSCAPE_IE024	ERR1514966
EuSCAPE_BE053	ERR1514877
EuSCAPE_BE074	ERR1514896
EuSCAPE_BE082	ERR1514903
EuSCAPE_BE083	ERR1514904
EuSCAPE_TR025	ERR1541303
EuSCAPE_TR290	ERR1541525
EuSCAPE_TR209	ERR1541454
EuSCAPE_TR228	ERR1541469
EuSCAPE_TR240	ERR1541480
EuSCAPE_TR241	ERR1541481
EuSCAPE_TR252	ERR1541491
EuSCAPE_TR274	ERR1541510
EuSCAPE_CZ008	ERR1204944
EuSCAPE_AT029	ERR1204977
EuSCAPE_IL012	ERR1217097
EuSCAPE_IL013	ERR1217098
EuSCAPE_DE019	ERR1216965
EuSCAPE_DE073	ERR1217020
EuSCAPE_IT066	ERR1217252
EuSCAPE_IL044	ERR1217127
EuSCAPE_IL062	ERR1217146
EuSCAPE_IL077	ERR1217160
EuSCAPE_IL083	ERR1217166
EuSCAPE_IT005	ERR1217192
EuSCAPE_IT234	ERR1217407
EuSCAPE_IT162	ERR1217337
EuSCAPE_IT166	ERR1217341
EuSCAPE_IT180	ERR1217355
EuSCAPE_IT370	ERR1217440
EuSCAPE_IT382	ERR1217453
EuSCAPE_IT396	ERR1217467
EuSCAPE_IT284	ERR1228152
EuSCAPE_IT266	ERR1228143
EuSCAPE_IT335	ERR1228197
EuSCAPE_IT347	ERR1228209
EuSCAPE_IT368	ERR1228230
EuSCAPE_ES053	ERR1228351
EuSCAPE_BU022	ERR1228245
EuSCAPE_ES251	ERR1289849
EuSCAPE_ES253	ERR1289851
EuSCAPE_GR027	ERR1289748
EuSCAPE_GR051	ERR1289762
EuSCAPE_GR053	ERR1289763
EuSCAPE_GR074	ERR1289774
EuSCAPE_ES150	ERR1334552
EuSCAPE_GR050	ERR1334442
EuSCAPE_GR110	ERR1334471
EuSCAPE_GR008	ERR1334424
EuSCAPE_RS010	ERR1334506
EuSCAPE_GR121	ERR1334600
EuSCAPE_GR125	ERR1334602
EuSCAPE_GR166	ERR1334620
EuSCAPE_GR094	ERR1334587
EuSCAPE_SI025	ERR1374998
EuSCAPE_UK075	ERR1374875
EuSCAPE_RO113	ERR1374883
EuSCAPE_RS031	ERR1374896
EuSCAPE_RS081	ERR1374911
EuSCAPE_LU019	ERR1374928
EuSCAPE_UK065	ERR1415571
EuSCAPE_RO051	ERR1415590
EuSCAPE_RO054	ERR1415592
EuSCAPE_RO010	ERR1415469
EuSCAPE_RO057	ERR1415595
EuSCAPE_RO061	ERR1415599
EuSCAPE_RO078	ERR1415616
EuSCAPE_RO080	ERR1415618
EuSCAPE_RO082	ERR1415620
EuSCAPE_RO089	ERR1415627
EuSCAPE_RO099	ERR1415637
EuSCAPE_RO018	ERR1415476
EuSCAPE_RO026	ERR1415484
EuSCAPE_RO027	ERR1415485
EuSCAPE_RO028	ERR1415486
EuSCAPE_RO033	ERR1415491
EuSCAPE_UK025	ERR1415535
EuSCAPE_UK041	ERR1415549
EuSCAPE_RO115	ERR1415649
EuSCAPE_RS021	ERR1415761
EuSCAPE_RS027	ERR1415764
EuSCAPE_RS042	ERR1415775
EuSCAPE_RO119	ERR1415653
EuSCAPE_RS085	ERR1415806
EuSCAPE_RS088	ERR1415809
EuSCAPE_IE008	ERR1514950
EuSCAPE_IE019	ERR1514961
EuSCAPE_BE070	ERR1514892
EuSCAPE_BE071	ERR1514893
EuSCAPE_BE073	ERR1514895
EuSCAPE_BE076	ERR1514898
EuSCAPE_BE091	ERR1514912
EuSCAPE_BE093	ERR1514914
EuSCAPE_RS108	ERR1514927
EuSCAPE_TR118	ERR1541377
EuSCAPE_TR123	ERR1541382
EuSCAPE_TR001	ERR1541281
EuSCAPE_TR004	ERR1541284
EuSCAPE_BE106	ERR1541261
EuSCAPE_TR056	ERR1541331
EuSCAPE_TR057	ERR1541332
EuSCAPE_TR058	ERR1541333
EuSCAPE_TR089	ERR1541354
EuSCAPE_IL011	ERR1541564
EuSCAPE_TR184	ERR1541432
EuSCAPE_TR186	ERR1541434
EuSCAPE_TR200	ERR1541445
EuSCAPE_TR201	ERR1541446
EuSCAPE_TR207	ERR1541452
EuSCAPE_TR224	ERR1541465
EuSCAPE_TR230	ERR1541471
EuSCAPE_TR232	ERR1541473
EuSCAPE_TR236	ERR1541477
EuSCAPE_TR276	ERR1541512
EuSCAPE_AT023	ERR1204827
EuSCAPE_AT027	ERR1204829
EuSCAPE_PL046	ERR1204866
EuSCAPE_AT012	ERR1204821
EuSCAPE_AT014	ERR1204822
EuSCAPE_SK017	ERR1204918
EuSCAPE_CZ007	ERR1204943
EuSCAPE_AT017	ERR1204972
EuSCAPE_AT018	ERR1204973
EuSCAPE_PL048	ERR1205028
EuSCAPE_DE013	ERR1216959
EuSCAPE_IL004	ERR1217090
EuSCAPE_IL009	ERR1217095
EuSCAPE_DE016	ERR1216962
EuSCAPE_IL018	ERR1217103
EuSCAPE_IL020	ERR1217105
EuSCAPE_IL021	ERR1217106
EuSCAPE_DE024	ERR1216970
EuSCAPE_DE028	ERR1216974
EuSCAPE_IL024	ERR1217109
EuSCAPE_IL034	ERR1217118
EuSCAPE_IT022	ERR1217209
EuSCAPE_IT024	ERR1217211
EuSCAPE_IT026	ERR1217213
EuSCAPE_IT028	ERR1217215
EuSCAPE_IT030	ERR1217217
EuSCAPE_IT032	ERR1217218
EuSCAPE_IT034	ERR1217220
EuSCAPE_IT036	ERR1217222
EuSCAPE_IT038	ERR1217224
EuSCAPE_IT044	ERR1217230
EuSCAPE_IT048	ERR1217234
EuSCAPE_IT060	ERR1217246
EuSCAPE_IT064	ERR1217250
EuSCAPE_IT070	ERR1217254
EuSCAPE_IT072	ERR1217256
EuSCAPE_IT074	ERR1217257
EuSCAPE_IT078	ERR1217261
EuSCAPE_IT080	ERR1217263
EuSCAPE_IT082	ERR1217265
EuSCAPE_IT084	ERR1217267
EuSCAPE_IL040	ERR1217124
EuSCAPE_IT086	ERR1217269
EuSCAPE_IT088	ERR1217270
EuSCAPE_IL041	ERR1217125
EuSCAPE_IL048	ERR1217131
EuSCAPE_IL058	ERR1217142
EuSCAPE_IL059	ERR1217143
EuSCAPE_IL060	ERR1217144
EuSCAPE_IL063	ERR1217147
EuSCAPE_IL070	ERR1217153
EuSCAPE_IL076	ERR1217159
EuSCAPE_IL078	ERR1217161
EuSCAPE_IL079	ERR1217162
EuSCAPE_IL080	ERR1217163
EuSCAPE_IL029	ERR1217114
EuSCAPE_IL086	ERR1217169
EuSCAPE_IT001	ERR1217189
EuSCAPE_IT009	ERR1217196
EuSCAPE_IL033	ERR1217117
EuSCAPE_IT013	ERR1217200
EuSCAPE_IT015	ERR1217202
EuSCAPE_IT017	ERR1217204
EuSCAPE_IT020	ERR1217207
EuSCAPE_IT196	ERR1217370
EuSCAPE_IT199	ERR1217373
EuSCAPE_IT201	ERR1217375
EuSCAPE_IT205	ERR1217379
EuSCAPE_IT102	ERR1217281
EuSCAPE_IT208	ERR1217382
EuSCAPE_IT210	ERR1217384
EuSCAPE_IT216	ERR1217390
EuSCAPE_IT222	ERR1217396
EuSCAPE_IT224	ERR1217398
EuSCAPE_IT104	ERR1217283
EuSCAPE_IT226	ERR1217400
EuSCAPE_IT228	ERR1217402
EuSCAPE_IT236	ERR1217409
EuSCAPE_IT238	ERR1217411
EuSCAPE_IT240	ERR1217413
EuSCAPE_IT242	ERR1217415
EuSCAPE_IT244	ERR1217417
EuSCAPE_IT246	ERR1217419
EuSCAPE_IT106	ERR1217285
EuSCAPE_IT248	ERR1217421
EuSCAPE_IT250	ERR1217423
EuSCAPE_IT252	ERR1217425
EuSCAPE_IT254	ERR1217426
EuSCAPE_IT256	ERR1217428
EuSCAPE_IT258	ERR1217430
EuSCAPE_IT108	ERR1217287
EuSCAPE_IT110	ERR1217289
EuSCAPE_IT090	ERR1217272
EuSCAPE_IT112	ERR1217291
EuSCAPE_IT114	ERR1217293
EuSCAPE_IT118	ERR1217296
EuSCAPE_IT120	ERR1217298
EuSCAPE_IT122	ERR1217300
EuSCAPE_IT124	ERR1217302
EuSCAPE_IT126	ERR1217304
EuSCAPE_IT128	ERR1217306
EuSCAPE_IT130	ERR1217308
EuSCAPE_IT132	ERR1217310
EuSCAPE_IT134	ERR1217312
EuSCAPE_IT138	ERR1217315
EuSCAPE_IT140	ERR1217317
EuSCAPE_IT142	ERR1217319
EuSCAPE_IT144	ERR1217321
EuSCAPE_IT148	ERR1217324
EuSCAPE_IT152	ERR1217328
EuSCAPE_IT160	ERR1217335
EuSCAPE_IT172	ERR1217347
EuSCAPE_IT174	ERR1217349
EuSCAPE_IT178	ERR1217353
EuSCAPE_IT182	ERR1217357
EuSCAPE_IT184	ERR1217359
EuSCAPE_IT100	ERR1217279
EuSCAPE_IT188	ERR1217363
EuSCAPE_IT190	ERR1217365
EuSCAPE_IT194	ERR1217368
EuSCAPE_IT260	ERR1217432
EuSCAPE_IT274	ERR1217433
EuSCAPE_IT384	ERR1217455
EuSCAPE_IT386	ERR1217457
EuSCAPE_IT388	ERR1217459
EuSCAPE_IT394	ERR1217465
EuSCAPE_IT404	ERR1217475
EuSCAPE_IT405	ERR1217476
EuSCAPE_IT278	ERR1217437
EuSCAPE_IT286	ERR1228154
EuSCAPE_IT288	ERR1228156
EuSCAPE_IT262	ERR1228140
EuSCAPE_IT294	ERR1228162
EuSCAPE_IT300	ERR1228167
EuSCAPE_IT308	ERR1228173
EuSCAPE_IT316	ERR1228180
EuSCAPE_IT264	ERR1228142
EuSCAPE_IT318	ERR1228182
EuSCAPE_IT322	ERR1228184
EuSCAPE_IT324	ERR1228186
EuSCAPE_IT326	ERR1228188
EuSCAPE_IT328	ERR1228190
EuSCAPE_IT330	ERR1228192
EuSCAPE_IT333	ERR1228195
EuSCAPE_IT336	ERR1228198
EuSCAPE_IT337	ERR1228199
EuSCAPE_IT343	ERR1228205
EuSCAPE_IT349	ERR1228211
EuSCAPE_IT359	ERR1228221
EuSCAPE_IT364	ERR1228226
EuSCAPE_IT366	ERR1228228
EuSCAPE_ES046	ERR1228344
EuSCAPE_ES055	ERR1228353
EuSCAPE_ES057	ERR1228355
EuSCAPE_ES094	ERR1228392
EuSCAPE_GR022	ERR1289745
EuSCAPE_GR026	ERR1289747
EuSCAPE_GR030	ERR1289751
EuSCAPE_GR032	ERR1289753
EuSCAPE_GR057	ERR1289765
EuSCAPE_GR036	ERR1334433
EuSCAPE_GR002	ERR1334419
EuSCAPE_GR069	ERR1334451
EuSCAPE_GR085	ERR1334460
EuSCAPE_GR107	ERR1334469
EuSCAPE_GR108	ERR1334470
EuSCAPE_GR146	ERR1334492
EuSCAPE_GR151	ERR1334494
EuSCAPE_GR154	ERR1334497
EuSCAPE_GR105	ERR1334594
EuSCAPE_GR089	ERR1334582
EuSCAPE_GR124	ERR1334601
EuSCAPE_GR133	ERR1334605
EuSCAPE_GR134	ERR1334606
EuSCAPE_GR139	ERR1334607
EuSCAPE_GR090	ERR1334583
EuSCAPE_GR165	ERR1334619
EuSCAPE_GR091	ERR1334584
EuSCAPE_RS002	ERR1334627
EuSCAPE_RS051	ERR1374903
EuSCAPE_RS054	ERR1374904
EuSCAPE_RS072	ERR1374909
EuSCAPE_RS102	ERR1374913
EuSCAPE_UK047	ERR1415554
EuSCAPE_UK057	ERR1415564
EuSCAPE_UK067	ERR1415573
EuSCAPE_UK069	ERR1415574
EuSCAPE_RO046	ERR1415585
EuSCAPE_RO064	ERR1415602
EuSCAPE_RO012	ERR1415470
EuSCAPE_RO065	ERR1415603
EuSCAPE_RO067	ERR1415605
EuSCAPE_RO095	ERR1415633
EuSCAPE_RO016	ERR1415474
EuSCAPE_RS015	ERR1415757
EuSCAPE_RS017	ERR1415759
EuSCAPE_RS026	ERR1415763
EuSCAPE_RS028	ERR1415765
EuSCAPE_RS032	ERR1415768
EuSCAPE_RS040	ERR1415773
EuSCAPE_RS043	ERR1415776
EuSCAPE_RS049	ERR1415779
EuSCAPE_RS052	ERR1415781
EuSCAPE_RS057	ERR1415785
EuSCAPE_RS064	ERR1415790
EuSCAPE_RS074	ERR1415797
EuSCAPE_RS100	ERR1415820
EuSCAPE_RS103	ERR1415822
EuSCAPE_BE050	ERR1514874
EuSCAPE_BE084	ERR1514905
EuSCAPE_BE098	ERR1514919
EuSCAPE_TR100	ERR1541363
EuSCAPE_TR121	ERR1541380
EuSCAPE_TR126	ERR1541385
EuSCAPE_TR148	ERR1541401
EuSCAPE_TR002	ERR1541282
EuSCAPE_TR009	ERR1541288
EuSCAPE_TR010	ERR1541289
EuSCAPE_TR044	ERR1541320
EuSCAPE_TR052	ERR1541327
EuSCAPE_TR061	ERR1541335
EuSCAPE_TR083	ERR1541349
EuSCAPE_TR085	ERR1541351
EuSCAPE_TR086	ERR1541352
EuSCAPE_IL069	ERR1541565
EuSCAPE_IT094	ERR1541568
EuSCAPE_IT096	ERR1541570
EuSCAPE_TR202	ERR1541447
EuSCAPE_TR203	ERR1541448
EuSCAPE_TR204	ERR1541449
EuSCAPE_TR275	ERR1541511
EuSCAPE_TR277	ERR1541513
EuSCAPE_AT016	ERR1204823
EuSCAPE_AT020	ERR1204824
EuSCAPE_AT021	ERR1204825
EuSCAPE_AT024	ERR1204828
EuSCAPE_AT032	ERR1204830
EuSCAPE_EE003	ERR1204831
EuSCAPE_EE012	ERR1204834
EuSCAPE_EE015	ERR1204837
EuSCAPE_EE016	ERR1204838
EuSCAPE_EE018	ERR1204839
EuSCAPE_EE022	ERR1204840
EuSCAPE_PL002	ERR1204842
EuSCAPE_AT005	ERR1204816
EuSCAPE_PL003	ERR1204843
EuSCAPE_PL005	ERR1204844
EuSCAPE_PL008	ERR1204846
EuSCAPE_PL013	ERR1204848
EuSCAPE_PL015	ERR1204849
EuSCAPE_PL017	ERR1204850
EuSCAPE_PL019	ERR1204857
EuSCAPE_PL021	ERR1204858
EuSCAPE_PL034	ERR1204860
EuSCAPE_PL035	ERR1204861
EuSCAPE_PL037	ERR1204863
EuSCAPE_PL050	ERR1204867
EuSCAPE_PL052	ERR1204868
EuSCAPE_PL054	ERR1204869
EuSCAPE_PL055	ERR1204870
EuSCAPE_PL058	ERR1204872
EuSCAPE_FR005	ERR1204875
EuSCAPE_FR008	ERR1204876
EuSCAPE_FR013	ERR1204878
EuSCAPE_FR016	ERR1204881
EuSCAPE_FR019	ERR1204882
EuSCAPE_FR029	ERR1204885
EuSCAPE_FR035	ERR1204886
EuSCAPE_FR041	ERR1204889
EuSCAPE_FR042	ERR1204890
EuSCAPE_FR051	ERR1204894
EuSCAPE_SK001	ERR1204905
EuSCAPE_SK003	ERR1204907
EuSCAPE_SK004	ERR1204908
EuSCAPE_SK005	ERR1204909
EuSCAPE_SK009	ERR1204912
EuSCAPE_SK010	ERR1204913
EuSCAPE_SK011	ERR1204914
EuSCAPE_SK014	ERR1204915
EuSCAPE_SK015	ERR1204916
EuSCAPE_SK016	ERR1204917
EuSCAPE_SK020	ERR1204919
EuSCAPE_SK022	ERR1204920
EuSCAPE_SK023	ERR1204921
EuSCAPE_SK025	ERR1204923
EuSCAPE_SK027	ERR1204924
EuSCAPE_SK029	ERR1204926
EuSCAPE_SK032	ERR1204928
EuSCAPE_SK037	ERR1204932
EuSCAPE_SK038	ERR1204933
EuSCAPE_FR066	ERR1204899
EuSCAPE_SK040	ERR1204935
EuSCAPE_SK045	ERR1204937
EuSCAPE_SK048	ERR1204940
EuSCAPE_CZ003	ERR1204941
EuSCAPE_CZ004	ERR1204942
EuSCAPE_CZ012	ERR1204947
EuSCAPE_CZ014	ERR1204949
EuSCAPE_FR071	ERR1204901
EuSCAPE_CZ021	ERR1204955
EuSCAPE_CZ030	ERR1204958
EuSCAPE_CZ031	ERR1204959
EuSCAPE_FR072	ERR1204902
EuSCAPE_CZ039	ERR1204966
EuSCAPE_AT001	ERR1204967
EuSCAPE_AT003	ERR1204968
EuSCAPE_AT009	ERR1204969
EuSCAPE_AT013	ERR1204971
EuSCAPE_AT019	ERR1204974
EuSCAPE_FR073	ERR1204903
EuSCAPE_AT026	ERR1204975
EuSCAPE_AT028	ERR1204976
EuSCAPE_FR079	ERR1204978
EuSCAPE_CZ028	ERR1204993
EuSCAPE_CZ029	ERR1204994
EuSCAPE_FR080	ERR1204979
EuSCAPE_AT030	ERR1204996
EuSCAPE_EE019	ERR1205007
EuSCAPE_PL033	ERR1205017
EuSCAPE_PL020	ERR1205019
EuSCAPE_PL023	ERR1205021
EuSCAPE_PL041	ERR1205025
EuSCAPE_PL042	ERR1205026
EuSCAPE_PL049	ERR1205029
EuSCAPE_PL051	ERR1205030
EuSCAPE_EE002	ERR1204999
EuSCAPE_FR012	ERR1205039
EuSCAPE_FR018	ERR1205041
EuSCAPE_FR021	ERR1205042
EuSCAPE_FR036	ERR1205054
EuSCAPE_FR039	ERR1205055
EuSCAPE_FR045	ERR1205056
EuSCAPE_FR047	ERR1205058
EuSCAPE_FR050	ERR1205059
EuSCAPE_FR054	ERR1205061
EuSCAPE_EE007	ERR1205002
EuSCAPE_FR062	ERR1205067
EuSCAPE_FR078	ERR1205076
EuSCAPE_EE009	ERR1205004
EuSCAPE_DE011	ERR1216957
EuSCAPE_NO016	ERR1217053
EuSCAPE_MT004	ERR1217061
EuSCAPE_MT010	ERR1217067
EuSCAPE_MT014	ERR1217071
EuSCAPE_MT015	ERR1217072
EuSCAPE_MT019	ERR1217076
EuSCAPE_MT020	ERR1217077
EuSCAPE_LT006	ERR1217083
EuSCAPE_LT007	ERR1217084
EuSCAPE_LT010	ERR1217085
EuSCAPE_DE015	ERR1216961
EuSCAPE_IL005	ERR1217091
EuSCAPE_IL006	ERR1217092
EuSCAPE_IL007	ERR1217093
EuSCAPE_IL010	ERR1217096
EuSCAPE_IL014	ERR1217099
EuSCAPE_IL015	ERR1217100
EuSCAPE_IL016	ERR1217101
EuSCAPE_IL017	ERR1217102
EuSCAPE_IL019	ERR1217104
EuSCAPE_IL022	ERR1217107
EuSCAPE_IL023	ERR1217108
EuSCAPE_DE018	ERR1216964
EuSCAPE_DE021	ERR1216967
EuSCAPE_DE027	ERR1216973
EuSCAPE_DE029	ERR1216975
EuSCAPE_DE004	ERR1216950
EuSCAPE_DE039	ERR1216985
EuSCAPE_DE040	ERR1216986
EuSCAPE_DE041	ERR1216987
EuSCAPE_DE044	ERR1216990
EuSCAPE_DE045	ERR1216991
EuSCAPE_DE046	ERR1216992
EuSCAPE_DE050	ERR1216996
EuSCAPE_DE052	ERR1216998
EuSCAPE_DE054	ERR1217000
EuSCAPE_DE056	ERR1217002
EuSCAPE_DE060	ERR1217006
EuSCAPE_DE079	ERR1217026
EuSCAPE_DE009	ERR1216955
EuSCAPE_DE080	ERR1217027
EuSCAPE_DE081	ERR1217028
EuSCAPE_DE082	ERR1217029
EuSCAPE_DE083	ERR1217030
EuSCAPE_DE084	ERR1217031
EuSCAPE_DE086	ERR1217033
EuSCAPE_DE087	ERR1217034
EuSCAPE_DE088	ERR1217035
EuSCAPE_DE091	ERR1217038
EuSCAPE_NO001	ERR1217040
EuSCAPE_IT021	ERR1217208
EuSCAPE_IT023	ERR1217210
EuSCAPE_IT025	ERR1217212
EuSCAPE_IT027	ERR1217214
EuSCAPE_IL035	ERR1217119
EuSCAPE_IT033	ERR1217219
EuSCAPE_IT035	ERR1217221
EuSCAPE_IT037	ERR1217223
EuSCAPE_IT039	ERR1217225
EuSCAPE_IT041	ERR1217227
EuSCAPE_IL036	ERR1217120
EuSCAPE_IT043	ERR1217229
EuSCAPE_IT045	ERR1217231
EuSCAPE_IT047	ERR1217233
EuSCAPE_IT049	ERR1217235
EuSCAPE_IT053	ERR1217239
EuSCAPE_IT055	ERR1217242
EuSCAPE_IT057	ERR1217243
EuSCAPE_IT059	ERR1217245
EuSCAPE_IL038	ERR1217122
EuSCAPE_IT063	ERR1217249
EuSCAPE_IT065	ERR1217251
EuSCAPE_IT081	ERR1217264
EuSCAPE_IT083	ERR1217266
EuSCAPE_IT085	ERR1217268
EuSCAPE_IL025	ERR1217110
EuSCAPE_IL045	ERR1217128
EuSCAPE_IL047	ERR1217130
EuSCAPE_IL049	ERR1217132
EuSCAPE_IL050	ERR1217133
EuSCAPE_IL026	ERR1217111
EuSCAPE_IL054	ERR1217138
EuSCAPE_IL055	ERR1217139
EuSCAPE_IL061	ERR1217145
EuSCAPE_IL065	ERR1217149
EuSCAPE_IL066	ERR1217150
EuSCAPE_IL067	ERR1217151
EuSCAPE_IL068	ERR1217152
EuSCAPE_IL071	ERR1217154
EuSCAPE_IL028	ERR1217113
EuSCAPE_IL082	ERR1217165
EuSCAPE_IL085	ERR1217168
EuSCAPE_ME001	ERR1217170
EuSCAPE_ME003	ERR1217171
EuSCAPE_ME006	ERR1217174
EuSCAPE_ME007	ERR1217175
EuSCAPE_ME014	ERR1217182
EuSCAPE_ME015	ERR1217183
EuSCAPE_ME017	ERR1217185
EuSCAPE_ME018	ERR1217186
EuSCAPE_ME019	ERR1217187
EuSCAPE_IT002	ERR1217190
EuSCAPE_IT004	ERR1217191
EuSCAPE_IT006	ERR1217193
EuSCAPE_IT010	ERR1217197
EuSCAPE_IT011	ERR1217198
EuSCAPE_IT012	ERR1217199
EuSCAPE_IT016	ERR1217203
EuSCAPE_IT018	ERR1217205
EuSCAPE_IT019	ERR1217206
EuSCAPE_IT089	ERR1217271
EuSCAPE_IT101	ERR1217280
EuSCAPE_IT197	ERR1217371
EuSCAPE_IT198	ERR1217372
EuSCAPE_IT200	ERR1217374
EuSCAPE_IT206	ERR1217380
EuSCAPE_IT207	ERR1217381
EuSCAPE_IT211	ERR1217385
EuSCAPE_IT213	ERR1217387
EuSCAPE_IT215	ERR1217389
EuSCAPE_IT103	ERR1217282
EuSCAPE_IT217	ERR1217391
EuSCAPE_IT219	ERR1217393
EuSCAPE_IT221	ERR1217395
EuSCAPE_IT223	ERR1217397
EuSCAPE_IT225	ERR1217399
EuSCAPE_IT233	ERR1217406
EuSCAPE_IT237	ERR1217410
EuSCAPE_IT239	ERR1217412
EuSCAPE_IT245	ERR1217418
EuSCAPE_IT247	ERR1217420
EuSCAPE_IT249	ERR1217422
EuSCAPE_IT251	ERR1217424
EuSCAPE_IT255	ERR1217427
EuSCAPE_IT107	ERR1217286
EuSCAPE_IT259	ERR1217431
EuSCAPE_IT111	ERR1217290
EuSCAPE_IT113	ERR1217292
EuSCAPE_IT117	ERR1217295
EuSCAPE_IT119	ERR1217297
EuSCAPE_IT121	ERR1217299
EuSCAPE_IT091	ERR1217273
EuSCAPE_IT129	ERR1217307
EuSCAPE_IT131	ERR1217309
EuSCAPE_IT133	ERR1217311
EuSCAPE_IT135	ERR1217313
EuSCAPE_IT139	ERR1217316
EuSCAPE_IT141	ERR1217318
EuSCAPE_IT093	ERR1217275
EuSCAPE_IT143	ERR1217320
EuSCAPE_IT145	ERR1217322
EuSCAPE_IT147	ERR1217323
EuSCAPE_IT149	ERR1217325
EuSCAPE_IT151	ERR1217327
EuSCAPE_IT153	ERR1217329
EuSCAPE_IT155	ERR1217330
EuSCAPE_IT157	ERR1217332
EuSCAPE_IT159	ERR1217334
EuSCAPE_IT161	ERR1217336
EuSCAPE_IT163	ERR1217338
EuSCAPE_IT165	ERR1217340
EuSCAPE_IT167	ERR1217342
EuSCAPE_IT169	ERR1217344
EuSCAPE_IT099	ERR1217278
EuSCAPE_IT175	ERR1217350
EuSCAPE_IT177	ERR1217352
EuSCAPE_IT185	ERR1217360
EuSCAPE_IT191	ERR1217366
EuSCAPE_IT193	ERR1217367
EuSCAPE_IT369	ERR1217439
EuSCAPE_IT371	ERR1217441
EuSCAPE_IT373	ERR1217443
EuSCAPE_IT375	ERR1217445
EuSCAPE_IT377	ERR1217448
EuSCAPE_IT275	ERR1217434
EuSCAPE_IT379	ERR1217450
EuSCAPE_IT383	ERR1217454
EuSCAPE_IT385	ERR1217456
EuSCAPE_IT387	ERR1217458
EuSCAPE_IT389	ERR1217460
EuSCAPE_IT391	ERR1217462
EuSCAPE_IT397	ERR1217468
EuSCAPE_IT399	ERR1217470
EuSCAPE_LV002	ERR1217478
EuSCAPE_IT261	ERR1228139
EuSCAPE_IT291	ERR1228159
EuSCAPE_IT299	ERR1228166
EuSCAPE_IT263	ERR1228141
EuSCAPE_IT307	ERR1228172
EuSCAPE_IT309	ERR1228174
EuSCAPE_IT313	ERR1228178
EuSCAPE_IT315	ERR1228179
EuSCAPE_IT321	ERR1228183
EuSCAPE_IT323	ERR1228185
EuSCAPE_IT327	ERR1228189
EuSCAPE_IT329	ERR1228191
EuSCAPE_IT331	ERR1228193
EuSCAPE_IT342	ERR1228204
EuSCAPE_IT344	ERR1228206
EuSCAPE_IT346	ERR1228208
EuSCAPE_IT348	ERR1228210
EuSCAPE_IT350	ERR1228212
EuSCAPE_IT352	ERR1228214
EuSCAPE_IT358	ERR1228220
EuSCAPE_IT360	ERR1228222
EuSCAPE_IT362	ERR1228224
EuSCAPE_IT365	ERR1228227
EuSCAPE_IT367	ERR1228229
EuSCAPE_ES076	ERR1228374
EuSCAPE_ES086	ERR1228384
EuSCAPE_ES106	ERR1228404
EuSCAPE_BU020	ERR1228243
EuSCAPE_HU027	ERR1228274
EuSCAPE_HU041	ERR1228288
EuSCAPE_HU044	ERR1228291
EuSCAPE_HU049	ERR1228295
EuSCAPE_HU050	ERR1228296
EuSCAPE_HU051	ERR1228297
EuSCAPE_HU052	ERR1228298
EuSCAPE_HU053	ERR1228299
EuSCAPE_HU062	ERR1228300
EuSCAPE_HU065	ERR1228303
EuSCAPE_ES270	ERR1289704
EuSCAPE_ES200	ERR1289798
EuSCAPE_ES204	ERR1289802
EuSCAPE_ES205	ERR1289803
EuSCAPE_ES271	ERR1289705
EuSCAPE_ES206	ERR1289804
EuSCAPE_ES207	ERR1289805
EuSCAPE_ES208	ERR1289806
EuSCAPE_ES209	ERR1289807
EuSCAPE_ES212	ERR1289810
EuSCAPE_ES214	ERR1289812
EuSCAPE_ES215	ERR1289813
EuSCAPE_ES217	ERR1289815
EuSCAPE_ES218	ERR1289816
EuSCAPE_ES222	ERR1289820
EuSCAPE_ES223	ERR1289821
EuSCAPE_ES224	ERR1289822
EuSCAPE_ES273	ERR1289707
EuSCAPE_ES228	ERR1289826
EuSCAPE_ES230	ERR1289828
EuSCAPE_ES232	ERR1289830
EuSCAPE_ES234	ERR1289832
EuSCAPE_ES235	ERR1289833
EuSCAPE_ES241	ERR1289839
EuSCAPE_ES242	ERR1289840
EuSCAPE_ES243	ERR1289841
EuSCAPE_ES244	ERR1289842
EuSCAPE_ES245	ERR1289843
EuSCAPE_ES275	ERR1289709
EuSCAPE_ES246	ERR1289844
EuSCAPE_ES256	ERR1289854
EuSCAPE_ES257	ERR1289855
EuSCAPE_ES258	ERR1289856
EuSCAPE_ES259	ERR1289857
EuSCAPE_ES277	ERR1289711
EuSCAPE_ES278	ERR1289712
EuSCAPE_ES281	ERR1289715
EuSCAPE_ES286	ERR1289720
EuSCAPE_ES288	ERR1289722
EuSCAPE_ES263	ERR1289697
EuSCAPE_ES290	ERR1289724
EuSCAPE_ES292	ERR1289726
EuSCAPE_LU003	ERR1289730
EuSCAPE_HR108	ERR1289732
EuSCAPE_GR009	ERR1289738
EuSCAPE_GR014	ERR1289739
EuSCAPE_GR015	ERR1289740
EuSCAPE_ES265	ERR1289699
EuSCAPE_ES267	ERR1289701
EuSCAPE_GR060	ERR1289767
EuSCAPE_GR064	ERR1289769
EuSCAPE_GR071	ERR1289772
EuSCAPE_GR077	ERR1289776
EuSCAPE_ES182	ERR1289780
EuSCAPE_ES191	ERR1289789
EuSCAPE_ES192	ERR1289790
EuSCAPE_GR011	ERR1334426
EuSCAPE_ES117	ERR1334519
EuSCAPE_ES119	ERR1334521
EuSCAPE_ES120	ERR1334522
EuSCAPE_ES124	ERR1334526
EuSCAPE_ES128	ERR1334530
EuSCAPE_ES135	ERR1334537
EuSCAPE_ES136	ERR1334538
EuSCAPE_ES137	ERR1334539
EuSCAPE_ES138	ERR1334540
EuSCAPE_ES141	ERR1334543
EuSCAPE_ES142	ERR1334544
EuSCAPE_ES146	ERR1334548
EuSCAPE_ES148	ERR1334550
EuSCAPE_ES151	ERR1334553
EuSCAPE_GR021	ERR1334430
EuSCAPE_ES158	ERR1334560
EuSCAPE_ES174	ERR1334576
EuSCAPE_GR038	ERR1334434
EuSCAPE_GR043	ERR1334438
EuSCAPE_GR047	ERR1334440
EuSCAPE_GR061	ERR1334447
EuSCAPE_GR065	ERR1334448
EuSCAPE_GR066	ERR1334449
EuSCAPE_GR078	ERR1334454
EuSCAPE_GR080	ERR1334455
EuSCAPE_GR097	ERR1334464
EuSCAPE_GR004	ERR1334421
EuSCAPE_GR112	ERR1334472
EuSCAPE_GR113	ERR1334473
EuSCAPE_GR117	ERR1334474
EuSCAPE_GR118	ERR1334475
EuSCAPE_GR005	ERR1334422
EuSCAPE_GR119	ERR1334476
EuSCAPE_GR120	ERR1334477
EuSCAPE_GR129	ERR1334482
EuSCAPE_GR159	ERR1334499
EuSCAPE_GR160	ERR1334500
EuSCAPE_ES108	ERR1334510
EuSCAPE_GR098	ERR1334590
EuSCAPE_GR099	ERR1334591
EuSCAPE_GR111	ERR1334596
EuSCAPE_GR114	ERR1334597
EuSCAPE_GR115	ERR1334598
EuSCAPE_GR116	ERR1334599
EuSCAPE_GR131	ERR1334604
EuSCAPE_GR142	ERR1334609
EuSCAPE_GR145	ERR1334610
EuSCAPE_GR162	ERR1334617
EuSCAPE_GR163	ERR1334618
EuSCAPE_GR092	ERR1334585
EuSCAPE_GR096	ERR1334589
EuSCAPE_SK013	ERR1334741
EuSCAPE_IT253	ERR1334743
EuSCAPE_SC030	ERR1374960
EuSCAPE_SC031	ERR1374961
EuSCAPE_SI001	ERR1374975
EuSCAPE_SI006	ERR1374980
EuSCAPE_SI015	ERR1374989
EuSCAPE_SI022	ERR1374995
EuSCAPE_SI024	ERR1374997
EuSCAPE_UK084	ERR1375002
EuSCAPE_UK086	ERR1375004
EuSCAPE_UK089	ERR1375007
EuSCAPE_UK090	ERR1375008
EuSCAPE_UK099	ERR1375016
EuSCAPE_UK101	ERR1375017
EuSCAPE_UK104	ERR1375020
EuSCAPE_UK105	ERR1375021
EuSCAPE_UK106	ERR1375022
EuSCAPE_UK107	ERR1375023
EuSCAPE_UK114	ERR1375030
EuSCAPE_UK115	ERR1375031
EuSCAPE_UK119	ERR1375035
EuSCAPE_UK121	ERR1375037
EuSCAPE_UK123	ERR1375039
EuSCAPE_UK083	ERR1374878
EuSCAPE_UK124	ERR1375040
EuSCAPE_UK127	ERR1375043
EuSCAPE_UK133	ERR1375048
EuSCAPE_HR006	ERR1374885
EuSCAPE_HR028	ERR1374888
EuSCAPE_SI026	ERR1374863
EuSCAPE_HR086	ERR1374891
EuSCAPE_RS061	ERR1374906
EuSCAPE_LU004	ERR1374914
EuSCAPE_LU007	ERR1374917
EuSCAPE_LU009	ERR1374919
EuSCAPE_UK100	ERR1374866
EuSCAPE_LU010	ERR1374920
EuSCAPE_LU011	ERR1374921
EuSCAPE_LU013	ERR1374922
EuSCAPE_LU015	ERR1374924
EuSCAPE_LU017	ERR1374926
EuSCAPE_LU020	ERR1374929
EuSCAPE_CY002	ERR1374931
EuSCAPE_SC001	ERR1374936
EuSCAPE_SC014	ERR1374947
EuSCAPE_UK001	ERR1374869
EuSCAPE_SC024	ERR1374956
EuSCAPE_UK049	ERR1415556
EuSCAPE_UK062	ERR1415569
EuSCAPE_RO008	ERR1415467
EuSCAPE_UK079	ERR1415578
EuSCAPE_UK081	ERR1415580
EuSCAPE_UK082	ERR1415581
EuSCAPE_RO043	ERR1415582
EuSCAPE_RO062	ERR1415600
EuSCAPE_RO063	ERR1415601
EuSCAPE_RO066	ERR1415604
EuSCAPE_RO072	ERR1415610
EuSCAPE_RO073	ERR1415611
EuSCAPE_RO013	ERR1415471
EuSCAPE_RO075	ERR1415613
EuSCAPE_RO079	ERR1415617
EuSCAPE_RO081	ERR1415619
EuSCAPE_RO085	ERR1415623
EuSCAPE_RO086	ERR1415624
EuSCAPE_RO087	ERR1415625
EuSCAPE_RO090	ERR1415628
EuSCAPE_RO097	ERR1415635
EuSCAPE_RO098	ERR1415636
EuSCAPE_RO017	ERR1415475
EuSCAPE_RO021	ERR1415479
EuSCAPE_UK136	ERR1415458
EuSCAPE_RO030	ERR1415488
EuSCAPE_RO032	ERR1415490
EuSCAPE_RO034	ERR1415492
EuSCAPE_UK137	ERR1415459
EuSCAPE_RO041	ERR1415499
EuSCAPE_HR089	ERR1415739
EuSCAPE_HR103	ERR1415740
EuSCAPE_HR094	ERR1415744
EuSCAPE_HR098	ERR1415746
EuSCAPE_HR100	ERR1415748
EuSCAPE_HR101	ERR1415749
EuSCAPE_HR102	ERR1415750
EuSCAPE_RS011	ERR1415754
EuSCAPE_RS036	ERR1415770
EuSCAPE_RS037	ERR1415771
EuSCAPE_RS065	ERR1415791
EuSCAPE_RS083	ERR1415804
EuSCAPE_RS084	ERR1415805
EuSCAPE_RS096	ERR1415817
EuSCAPE_HR012	ERR1415670
EuSCAPE_HR013	ERR1415671
EuSCAPE_HR015	ERR1415673
EuSCAPE_HR022	ERR1415678
EuSCAPE_HR024	ERR1415680
EuSCAPE_HR025	ERR1415681
EuSCAPE_HR026	ERR1415682
EuSCAPE_HR027	ERR1415683
EuSCAPE_HR030	ERR1415685
EuSCAPE_HR032	ERR1415687
EuSCAPE_RO108	ERR1415644
EuSCAPE_HR035	ERR1415689
EuSCAPE_HR038	ERR1415692
EuSCAPE_HR041	ERR1415695
EuSCAPE_HR051	ERR1415704
EuSCAPE_HR052	ERR1415705
EuSCAPE_HR055	ERR1415707
EuSCAPE_HR058	ERR1415710
EuSCAPE_HR062	ERR1415714
EuSCAPE_HR064	ERR1415716
EuSCAPE_HR065	ERR1415717
EuSCAPE_HR069	ERR1415721
EuSCAPE_HR072	ERR1415724
EuSCAPE_HR077	ERR1415728
EuSCAPE_RO114	ERR1415648
EuSCAPE_HR081	ERR1415732
EuSCAPE_HR082	ERR1415733
EuSCAPE_HR085	ERR1415736
EuSCAPE_BE031	ERR1514855
EuSCAPE_IE010	ERR1514952
EuSCAPE_BE032	ERR1514856
EuSCAPE_IE013	ERR1514955
EuSCAPE_IE014	ERR1514956
EuSCAPE_IE018	ERR1514960
EuSCAPE_BE033	ERR1514857
EuSCAPE_IE029	ERR1514971
EuSCAPE_BE034	ERR1514858
EuSCAPE_IE037	ERR1514979
EuSCAPE_IE039	ERR1514981
EuSCAPE_IE040	ERR1514982
EuSCAPE_IE042	ERR1514984
EuSCAPE_BE035	ERR1514859
EuSCAPE_BE003	ERR1514987
EuSCAPE_BE008	ERR1514990
EuSCAPE_BE010	ERR1514992
EuSCAPE_BE011	ERR1514993
EuSCAPE_BE036	ERR1514860
EuSCAPE_BE013	ERR1514995
EuSCAPE_BE014	ERR1514996
EuSCAPE_BE015	ERR1514997
EuSCAPE_BE016	ERR1514998
EuSCAPE_BE017	ERR1514999
EuSCAPE_BE019	ERR1515001
EuSCAPE_BE021	ERR1515003
EuSCAPE_BE038	ERR1514862
EuSCAPE_BE040	ERR1514864
EuSCAPE_BE041	ERR1514865
EuSCAPE_BE042	ERR1514866
EuSCAPE_BE043	ERR1514867
EuSCAPE_BE046	ERR1514870
EuSCAPE_BE048	ERR1514872
EuSCAPE_BE049	ERR1514873
EuSCAPE_BE024	ERR1514848
EuSCAPE_BE052	ERR1514876
EuSCAPE_BE059	ERR1514882
EuSCAPE_BE025	ERR1514849
EuSCAPE_BE063	ERR1514886
EuSCAPE_BE026	ERR1514850
EuSCAPE_BE075	ERR1514897
EuSCAPE_BE027	ERR1514851
EuSCAPE_BE085	ERR1514906
EuSCAPE_BE090	ERR1514911
EuSCAPE_BE102	ERR1514923
EuSCAPE_BE029	ERR1514853
EuSCAPE_RS109	ERR1514928
EuSCAPE_RS110	ERR1514929
EuSCAPE_BE030	ERR1514854
EuSCAPE_RS120	ERR1514939
EuSCAPE_RS121	ERR1514940
EuSCAPE_BE104	ERR1541259
EuSCAPE_TR095	ERR1541358
EuSCAPE_TR099	ERR1541362
EuSCAPE_TR107	ERR1541368
EuSCAPE_TR110	ERR1541371
EuSCAPE_TR112	ERR1541373
EuSCAPE_BE115	ERR1541270
EuSCAPE_TR129	ERR1541387
EuSCAPE_TR130	ERR1541388
EuSCAPE_TR133	ERR1541390
EuSCAPE_TR143	ERR1541396
EuSCAPE_TR149	ERR1541402
EuSCAPE_TR151	ERR1541403
EuSCAPE_TR157	ERR1541408
EuSCAPE_TR159	ERR1541410
EuSCAPE_TR160	ERR1541411
EuSCAPE_BE122	ERR1541277
EuSCAPE_TR011	ERR1541290
EuSCAPE_TR012	ERR1541291
EuSCAPE_TR013	ERR1541292
EuSCAPE_TR014	ERR1541293
EuSCAPE_TR015	ERR1541294
EuSCAPE_TR018	ERR1541296
EuSCAPE_TR019	ERR1541297
EuSCAPE_TR031	ERR1541309
EuSCAPE_TR036	ERR1541313
EuSCAPE_TR037	ERR1541314
EuSCAPE_TR038	ERR1541315
EuSCAPE_TR042	ERR1541318
EuSCAPE_TR065	ERR1541339
EuSCAPE_TR070	ERR1541342
EuSCAPE_TR075	ERR1541343
EuSCAPE_TR076	ERR1541344
EuSCAPE_TR077	ERR1541345
EuSCAPE_TR080	ERR1541347
EuSCAPE_TR081	ERR1541348
EuSCAPE_TR094	ERR1541357
EuSCAPE_TR176	ERR1541425
EuSCAPE_TR281	ERR1541517
EuSCAPE_TR282	ERR1541518
EuSCAPE_TR283	ERR1541519
EuSCAPE_TR285	ERR1541520
EuSCAPE_TR286	ERR1541521
EuSCAPE_TR178	ERR1541427
EuSCAPE_TR302	ERR1541535
EuSCAPE_TR303	ERR1541536
EuSCAPE_TR304	ERR1541537
EuSCAPE_TR305	ERR1541538
EuSCAPE_TR307	ERR1541540
EuSCAPE_TR308	ERR1541541
EuSCAPE_AT015	ERR1541542
EuSCAPE_PL011	ERR1541545
EuSCAPE_PL047	ERR1541546
EuSCAPE_PL053	ERR1541547
EuSCAPE_LT008	ERR1541562
EuSCAPE_IT031	ERR1541566
EuSCAPE_IT095	ERR1541569
EuSCAPE_IT115	ERR1541571
EuSCAPE_TR191	ERR1541438
EuSCAPE_TR193	ERR1541440
EuSCAPE_TR196	ERR1541442
EuSCAPE_TR197	ERR1541443
EuSCAPE_TR199	ERR1541444
EuSCAPE_TR168	ERR1541418
EuSCAPE_TR210	ERR1541455
EuSCAPE_TR211	ERR1541456
EuSCAPE_TR213	ERR1541457
EuSCAPE_TR215	ERR1541459
EuSCAPE_TR217	ERR1541461
EuSCAPE_TR218	ERR1541462
EuSCAPE_TR221	ERR1541464
EuSCAPE_TR170	ERR1541420
EuSCAPE_TR231	ERR1541472
EuSCAPE_TR237	ERR1541478
EuSCAPE_TR239	ERR1541479
EuSCAPE_TR243	ERR1541483
EuSCAPE_TR255	ERR1541494
EuSCAPE_TR259	ERR1541498
EuSCAPE_TR261	ERR1541499
EuSCAPE_TR265	ERR1541502
EuSCAPE_TR175	ERR1541424
EuSCAPE_TR270	ERR1541506
EuSCAPE_TR271	ERR1541507
EuSCAPE_TR272	ERR1541508
EuSCAPE_FR038	ERR1204888
EuSCAPE_FR043	ERR1204891
EuSCAPE_CZ018	ERR1204952
EuSCAPE_FR068	ERR1205070
EuSCAPE_NO020	ERR1217057
EuSCAPE_MT012	ERR1217069
EuSCAPE_MT017	ERR1217074
EuSCAPE_DE003	ERR1216949
EuSCAPE_DE022	ERR1216968
EuSCAPE_DE008	ERR1216954
EuSCAPE_IT029	ERR1217216
EuSCAPE_IT051	ERR1217237
EuSCAPE_ME008	ERR1217176
EuSCAPE_IT214	ERR1217388
EuSCAPE_IT116	ERR1217294
EuSCAPE_ES250	ERR1289848
EuSCAPE_ES287	ERR1289721
EuSCAPE_DK004	ERR1334507
EuSCAPE_PT030	ERR1334508
EuSCAPE_PT037	ERR1334680
EuSCAPE_PT038	ERR1334681
EuSCAPE_PT040	ERR1334682
EuSCAPE_PT041	ERR1334683
EuSCAPE_PT042	ERR1334684
EuSCAPE_PT043	ERR1334685
EuSCAPE_PT044	ERR1334686
EuSCAPE_PT045	ERR1334687
EuSCAPE_PT046	ERR1334688
EuSCAPE_PT049	ERR1334690
EuSCAPE_PT050	ERR1334691
EuSCAPE_PT051	ERR1334692
EuSCAPE_PT052	ERR1334693
EuSCAPE_PT053	ERR1334694
EuSCAPE_PT054	ERR1334695
EuSCAPE_PT055	ERR1334696
EuSCAPE_PT056	ERR1334697
EuSCAPE_PT057	ERR1334698
EuSCAPE_PT058	ERR1334699
EuSCAPE_PT059	ERR1334700
EuSCAPE_PT060	ERR1334701
EuSCAPE_PT061	ERR1334702
EuSCAPE_PT062	ERR1334703
EuSCAPE_PT063	ERR1334704
EuSCAPE_PT064	ERR1334705
EuSCAPE_PT065	ERR1334706
EuSCAPE_PT066	ERR1334707
EuSCAPE_PT068	ERR1334709
EuSCAPE_PT069	ERR1334710
EuSCAPE_PT070	ERR1334711
EuSCAPE_PT071	ERR1334712
EuSCAPE_PT072	ERR1334713
EuSCAPE_PT073	ERR1334714
EuSCAPE_PT074	ERR1334715
EuSCAPE_PT075	ERR1334716
EuSCAPE_PT077	ERR1334717
EuSCAPE_PT079	ERR1334719
EuSCAPE_PT082	ERR1334722
EuSCAPE_PT083	ERR1334723
EuSCAPE_PT084	ERR1334724
EuSCAPE_PT085	ERR1334725
EuSCAPE_PT087	ERR1334727
EuSCAPE_PT088	ERR1334728
EuSCAPE_PT089	ERR1334729
EuSCAPE_PT090	ERR1334730
EuSCAPE_PT092	ERR1334731
EuSCAPE_PT094	ERR1334733
EuSCAPE_PT096	ERR1334734
EuSCAPE_PT097	ERR1334735
EuSCAPE_PT098	ERR1334736
EuSCAPE_PT099	ERR1334737
EuSCAPE_PT100	ERR1334738
EuSCAPE_DK001	ERR1334633
EuSCAPE_DK002	ERR1334634
EuSCAPE_DK003	ERR1334635
EuSCAPE_DK005	ERR1334636
EuSCAPE_DK006	ERR1334637
EuSCAPE_DK007	ERR1334638
EuSCAPE_DK010	ERR1334641
EuSCAPE_DK011	ERR1334642
EuSCAPE_DK012	ERR1334643
EuSCAPE_DK013	ERR1334644
EuSCAPE_DK014	ERR1334645
EuSCAPE_DK017	ERR1334648
EuSCAPE_DK018	ERR1334649
EuSCAPE_PT001	ERR1334650
EuSCAPE_PT002	ERR1334651
EuSCAPE_PT003	ERR1334652
EuSCAPE_PT004	ERR1334653
EuSCAPE_PT005	ERR1334654
EuSCAPE_PT006	ERR1334655
EuSCAPE_PT007	ERR1334656
EuSCAPE_PT008	ERR1334657
EuSCAPE_PT009	ERR1334658
EuSCAPE_PT010	ERR1334659
EuSCAPE_PT011	ERR1334660
EuSCAPE_PT012	ERR1334661
EuSCAPE_PT013	ERR1334662
EuSCAPE_PT014	ERR1334663
EuSCAPE_PT019	ERR1334666
EuSCAPE_PT020	ERR1334667
EuSCAPE_PT021	ERR1334668
EuSCAPE_PT023	ERR1334669
EuSCAPE_PT025	ERR1334671
EuSCAPE_PT026	ERR1334672
EuSCAPE_PT028	ERR1334673
EuSCAPE_PT029	ERR1334674
EuSCAPE_PT031	ERR1334675
EuSCAPE_PT032	ERR1334676
EuSCAPE_PT034	ERR1334677
EuSCAPE_PT035	ERR1334678
EuSCAPE_PT036	ERR1334679
EuSCAPE_SI014	ERR1374988
EuSCAPE_RO052	ERR1374879
EuSCAPE_RO103	ERR1374880
EuSCAPE_RO112	ERR1374882
EuSCAPE_HR033	ERR1374889
EuSCAPE_RO007	ERR1415466
EuSCAPE_UK058	ERR1415565
EuSCAPE_RO044	ERR1415583
EuSCAPE_RO049	ERR1415588
EuSCAPE_RO055	ERR1415593
EuSCAPE_RO077	ERR1415615
EuSCAPE_RO083	ERR1415621
EuSCAPE_RO088	ERR1415626
EuSCAPE_RO091	ERR1415629
EuSCAPE_RO092	ERR1415630
EuSCAPE_RO015	ERR1415473
EuSCAPE_RO101	ERR1415638
EuSCAPE_RO100	ERR1415639
EuSCAPE_RO024	ERR1415482
EuSCAPE_RO001	ERR1415460
EuSCAPE_RO004	ERR1415463
EuSCAPE_UK028	ERR1415538
EuSCAPE_RO102	ERR1415640
EuSCAPE_RO123	ERR1415657
EuSCAPE_RO125	ERR1415659
EuSCAPE_RO126	ERR1415660
EuSCAPE_RO106	ERR1415642
EuSCAPE_HR011	ERR1415669
EuSCAPE_HR056	ERR1415708
EuSCAPE_BE005	ERR1514989
EuSCAPE_BE020	ERR1515002
EuSCAPE_BE028	ERR1514852
